# Democratizing three-dimensional surface phenotyping: an open structured-light platform reveals and removes the projection bias in biological imaging

**DOI:** 10.64898/2026.08.30.748077

**Authors:** Gregor J. Gentsch, Matthew Guo, Adrian Platz, Gunnar Brehm, J. Christopher Hennings, Christian A. Hübner, Andreas W. Stark, Christian Franke

## Abstract

Surface phenotyping underpins plant science, preclinical animal research and entomology, yet across all three the measurement is almost always a photograph, which records a projection and not the surface itself. Here we present the *Gentschinator3000*, an open structured-light platform that brings high-end metric surface measurement within reach of laboratories with no optics expertise, combining documented open hardware, open reconstruction software and analysis workflows for under 4000 Euro in components. It resolves a planar reference to 45 µm local flatness, registers full rotations to a loop closure of 156 µm, and performs stably across acquisition ranges that we define. Applying one workflow to a leaf before and after desiccation, to murine anatomy and to a spread lepidopteran, we find that projection underestimates surface area by 11 to 41 %. That error grows with the condition under study, with the evaluation scale and with the direction of view, so it can confound phenotype comparisons dramatically. In murine limbs a 15-degree change of viewing direction shifts a projected inter-segment angle by up to 23.2 degrees, while the three-dimensional angle does not move. Projection geometry can therefore contribute as much to a measured phenotype as the biology it is meant to quantify.
