## supplementary and_figure source data for "Democratizing three-dimensional surface phenotyping: an open structured-light platform reveals and removes the projection bias in biological imaging": Figure3_panelf_patterns_sweep.csv

n_patterns	residual_field_um	residual_patch_um	completeness_field_pct	completeness_patch_pct	flatness_field_um	flatness_patch_um
1.0	319.4	329.7	39.96	45.03	327.2	326.1
2.0	474.6	546.2	11.64	8.52	396.2	441.2
4.0	247.3	231.5	48.6	22.74	225.5	277.8
10.0	168.5	119.9	80.42	67.29	148.4	127.1
15.0	152.3	113.2	87.63	86.12	121.1	95.7
20.0	151.0	112.5	90.44	92.89	104.7	78.8
30.0	147.5	109.9	92.52	97.46	98.6	66.4
40.0	146.1	108.5	93.08	98.61	90.2	57.4
50.0	145.8	107.7	93.49	99.54	91.7	53.1
75.0	142.8	101.9	93.41	99.85	88.3	46.2
100.0	143.7	103.8	93.53	99.88	85.9	45.4
200.0	142.4	102.4	93.58	99.91	83.8	42.7
300.0	143.2	101.3	93.45	99.87	81.9	42.2
500.0	142.5	100.4	93.43	99.86	83.4	42.0
1000.0	144.3	100.7	93.85	99.83	84.1	42.3
