## supplementary and_figure source data for "Democratizing three-dimensional surface phenotyping: an open structured-light platform reveals and removes the projection bias in biological imaging": Figure3_panelh_residual_histogram.csv

region	residual_bin_centre_um	count
full_field	-695.3333	0
full_field	-686.0	0
full_field	-676.6667	0
full_field	-667.3333	0
full_field	-658.0	2
full_field	-648.6667	0
full_field	-639.3333	0
full_field	-630.0	3
full_field	-620.6667	2
full_field	-611.3333	6
full_field	-602.0	0
full_field	-592.6667	3
full_field	-583.3333	0
full_field	-574.0	0
full_field	-564.6667	1
full_field	-555.3333	1
full_field	-546.0	7
full_field	-536.6667	15
full_field	-527.3333	32
full_field	-518.0	54
full_field	-508.6667	95
full_field	-499.3333	151
full_field	-490.0	190
full_field	-480.6667	205
full_field	-471.3333	265
full_field	-462.0	329
full_field	-452.6667	398
full_field	-443.3333	427
full_field	-434.0	457
full_field	-424.6667	514
full_field	-415.3333	457
full_field	-406.0	392
full_field	-396.6667	367
full_field	-387.3333	326
full_field	-378.0	382
full_field	-368.6667	498
full_field	-359.3333	669
full_field	-350.0	697
full_field	-340.6667	885
full_field	-331.3333	855
full_field	-322.0	913
full_field	-312.6667	922
full_field	-303.3333	974
full_field	-294.0	1062
full_field	-284.6667	1266
full_field	-275.3333	1636
full_field	-266.0	1745
full_field	-256.6667	1967
full_field	-247.3333	2244
full_field	-238.0	2505
full_field	-228.6667	2884
full_field	-219.3333	3446
full_field	-210.0	4020
full_field	-200.6667	4848
full_field	-191.3333	5743
full_field	-182.0	6477
full_field	-172.6667	7349
full_field	-163.3333	8091
full_field	-154.0	8614
full_field	-144.6667	9160
full_field	-135.3333	9338
full_field	-126.0	9564
full_field	-116.6667	9711
full_field	-107.3333	9908
full_field	-98.0	9921
full_field	-88.6667	10129
full_field	-79.3333	10010
full_field	-70.0	9740
full_field	-60.6667	9675
full_field	-51.3333	9664
full_field	-42.0	9448
full_field	-32.6667	9110
full_field	-23.3333	8633
full_field	-14.0	8321
full_field	-4.6667	7834
full_field	4.6667	7288
full_field	14.0	7047
full_field	23.3333	6629
full_field	32.6667	6252
full_field	42.0	6014
full_field	51.3333	5906
full_field	60.6667	5555
full_field	70.0	5297
full_field	79.3333	5305
full_field	88.6667	5235
full_field	98.0	5202
full_field	107.3333	4999
full_field	116.6667	4911
full_field	126.0	4909
full_field	135.3333	4646
full_field	144.6667	3975
full_field	154.0	3713
full_field	163.3333	3523
full_field	172.6667	3350
full_field	182.0	3174
full_field	191.3333	3119
full_field	200.6667	3017
full_field	210.0	2942
full_field	219.3333	2842
full_field	228.6667	2520
full_field	238.0	2168
full_field	247.3333	2105
full_field	256.6667	1957
full_field	266.0	1742
full_field	275.3333	1660
full_field	284.6667	1569
full_field	294.0	1414
full_field	303.3333	1343
full_field	312.6667	1381
full_field	322.0	1189
full_field	331.3333	1314
full_field	340.6667	1280
full_field	350.0	1292
full_field	359.3333	1204
full_field	368.6667	1099
full_field	378.0	1006
full_field	387.3333	868
full_field	396.6667	831
full_field	406.0	747
full_field	415.3333	746
full_field	424.6667	796
full_field	434.0	780
full_field	443.3333	700
full_field	452.6667	587
full_field	462.0	555
full_field	471.3333	421
full_field	480.6667	410
full_field	490.0	390
full_field	499.3333	391
full_field	508.6667	443
full_field	518.0	383
full_field	527.3333	399
full_field	536.6667	398
full_field	546.0	407
full_field	555.3333	391
full_field	564.6667	438
full_field	574.0	475
full_field	583.3333	489
full_field	592.6667	482
full_field	602.0	459
full_field	611.3333	381
full_field	620.6667	278
full_field	630.0	195
full_field	639.3333	246
full_field	648.6667	255
full_field	658.0	241
full_field	667.3333	250
full_field	676.6667	270
full_field	686.0	222
full_field	695.3333	231
patch	-695.3333	0
patch	-686.0	0
patch	-676.6667	0
patch	-667.3333	0
patch	-658.0	0
patch	-648.6667	0
patch	-639.3333	0
patch	-630.0	0
patch	-620.6667	0
patch	-611.3333	0
patch	-602.0	0
patch	-592.6667	0
patch	-583.3333	0
patch	-574.0	0
patch	-564.6667	0
patch	-555.3333	0
patch	-546.0	0
patch	-536.6667	0
patch	-527.3333	0
patch	-518.0	0
patch	-508.6667	0
patch	-499.3333	0
patch	-490.0	0
patch	-480.6667	0
patch	-471.3333	0
patch	-462.0	0
patch	-452.6667	0
patch	-443.3333	0
patch	-434.0	0
patch	-424.6667	0
patch	-415.3333	0
patch	-406.0	0
patch	-396.6667	0
patch	-387.3333	0
patch	-378.0	0
patch	-368.6667	0
patch	-359.3333	0
patch	-350.0	0
patch	-340.6667	0
patch	-331.3333	0
patch	-322.0	0
patch	-312.6667	0
patch	-303.3333	1
patch	-294.0	3
patch	-284.6667	0
patch	-275.3333	1
patch	-266.0	1
patch	-256.6667	14
patch	-247.3333	56
patch	-238.0	140
patch	-228.6667	332
patch	-219.3333	644
patch	-210.0	931
patch	-200.6667	1198
patch	-191.3333	1539
patch	-182.0	1955
patch	-172.6667	2360
patch	-163.3333	2691
patch	-154.0	3065
patch	-144.6667	3251
patch	-135.3333	3634
patch	-126.0	4017
patch	-116.6667	4482
patch	-107.3333	4732
patch	-98.0	4965
patch	-88.6667	5232
patch	-79.3333	5001
patch	-70.0	4806
patch	-60.6667	4900
patch	-51.3333	5059
patch	-42.0	5116
patch	-32.6667	5023
patch	-23.3333	4890
patch	-14.0	4790
patch	-4.6667	4710
patch	4.6667	4426
patch	14.0	4310
patch	23.3333	3991
patch	32.6667	3680
patch	42.0	3457
patch	51.3333	3458
patch	60.6667	3309
patch	70.0	3239
patch	79.3333	3380
patch	88.6667	3231
patch	98.0	2986
patch	107.3333	2703
patch	116.6667	2481
patch	126.0	2397
patch	135.3333	2235
patch	144.6667	1909
patch	154.0	1834
patch	163.3333	1794
patch	172.6667	1665
patch	182.0	1448
patch	191.3333	1313
patch	200.6667	1208
patch	210.0	1078
patch	219.3333	926
patch	228.6667	781
patch	238.0	654
patch	247.3333	597
patch	256.6667	457
patch	266.0	405
patch	275.3333	309
patch	284.6667	255
patch	294.0	186
patch	303.3333	176
patch	312.6667	153
patch	322.0	109
patch	331.3333	85
patch	340.6667	95
patch	350.0	89
patch	359.3333	37
patch	368.6667	29
patch	378.0	15
patch	387.3333	5
patch	396.6667	15
patch	406.0	19
patch	415.3333	8
patch	424.6667	10
patch	434.0	9
patch	443.3333	2
patch	452.6667	0
patch	462.0	3
patch	471.3333	2
patch	480.6667	0
patch	490.0	0
patch	499.3333	1
patch	508.6667	0
patch	518.0	0
patch	527.3333	0
patch	536.6667	1
patch	546.0	0
patch	555.3333	0
patch	564.6667	1
patch	574.0	0
patch	583.3333	0
patch	592.6667	0
patch	602.0	0
patch	611.3333	0
patch	620.6667	0
patch	630.0	0
patch	639.3333	0
patch	648.6667	0
patch	658.0	0
patch	667.3333	0
patch	676.6667	0
patch	686.0	0
patch	695.3333	0
