## supplementary and_figure source data for "Democratizing three-dimensional surface phenotyping: an open structured-light platform reveals and removes the projection bias in biological imaging": Figure3_paneli_flatness_patch_vs_field.csv

sweep	setting	flatness_field_um	flatness_patch_um
exposure	2.0	177.2	154.4
exposure	4.0	61.8	40.2
exposure	10.0	81.5	42.5
exposure	15.0	81.1	43.9
exposure	20.0	78.4	44.7
exposure	25.0	81.7	44.8
exposure	30.0	83.8	44.9
exposure	40.0	87.4	45.4
exposure	50.0	100.6	45.9
exposure	60.0	162.8	48.9
exposure	75.0	148.2	49.1
exposure	100.0	138.0	57.3
exposure	150.0	120.4	83.8
exposure	200.0	239.3	358.7
patterns	1.0	327.2	326.1
patterns	2.0	396.2	441.2
patterns	4.0	225.5	277.8
patterns	10.0	148.4	127.1
patterns	15.0	121.1	95.7
patterns	20.0	104.7	78.8
patterns	30.0	98.6	66.4
patterns	40.0	90.2	57.4
patterns	50.0	91.7	53.1
patterns	75.0	88.3	46.2
patterns	100.0	85.9	45.4
patterns	200.0	83.8	42.7
patterns	300.0	81.9	42.2
patterns	500.0	83.4	42.0
patterns	1000.0	84.1	42.3
feature	5.0	142.6	137.6
feature	10.0	169.9	122.2
feature	15.0	95.4	50.9
feature	20.0	85.0	44.7
feature	25.0	89.2	46.2
feature	30.0	87.5	46.3
feature	35.0	91.8	48.8
feature	40.0	84.0	49.0
feature	45.0	82.7	49.4
feature	50.0	87.3	49.6
feature	55.0	85.5	49.9
feature	60.0	87.8	52.3
feature	65.0	85.9	52.0
feature	70.0	91.5	53.1
feature	75.0	91.7	52.3
feature	100.0	83.8	51.8
feature	150.0	107.3	53.2
feature	200.0	99.3	55.9
feature	300.0	104.8	88.4
