## supplementary and_figure source data for "Democratizing three-dimensional surface phenotyping: an open structured-light platform reveals and removes the projection bias in biological imaging": Figure4_panelf_loop_closure_histogram.csv

loop_closure_bin_centre_um	count
2.5	68802
7.5	139
12.5	173
17.5	533
22.5	47
27.5	126
32.5	349
37.5	115
42.5	23
47.5	140
52.5	30558
57.5	2423
62.5	10595
67.5	1279
72.5	1420
77.5	444
82.5	484
87.5	1190
92.5	519
97.5	1296
102.5	3688
107.5	2930
112.5	25641
117.5	21577
122.5	4102
127.5	24550
132.5	8482
137.5	9899
142.5	6711
147.5	3313
152.5	23810
157.5	57615
162.5	31307
167.5	22610
172.5	8470
177.5	4100
182.5	1774
187.5	7586
192.5	18906
197.5	4646
202.5	2471
207.5	2907
212.5	1159
217.5	1203
222.5	3680
227.5	12478
232.5	9884
237.5	8459
242.5	2354
247.5	1478
252.5	4824
257.5	7001
262.5	3707
267.5	988
272.5	2512
277.5	2767
282.5	3462
287.5	11013
292.5	5286
297.5	1316
302.5	616
307.5	2426
312.5	4663
317.5	2790
322.5	1376
327.5	976
332.5	1338
337.5	1594
342.5	1104
347.5	441
352.5	999
357.5	845
362.5	524
367.5	510
372.5	1354
377.5	1596
382.5	1016
387.5	555
392.5	837
397.5	278
402.5	375
407.5	465
412.5	383
417.5	468
422.5	238
427.5	339
432.5	370
437.5	187
442.5	1419
447.5	595
452.5	491
457.5	589
462.5	471
467.5	752
472.5	398
477.5	362
482.5	730
487.5	304
492.5	324
497.5	276
502.5	190
507.5	355
512.5	244
517.5	333
522.5	182
527.5	300
532.5	382
537.5	392
542.5	287
547.5	123
552.5	239
557.5	145
562.5	135
567.5	290
572.5	189
577.5	172
582.5	151
587.5	209
592.5	76
597.5	123
602.5	159
607.5	852
612.5	833
617.5	290
622.5	102
627.5	209
632.5	106
637.5	139
642.5	215
647.5	104
652.5	76
657.5	72
662.5	73
667.5	58
672.5	51
677.5	30
682.5	32
687.5	79
692.5	65
697.5	32
