## supplementary and_figure source data for "Democratizing three-dimensional surface phenotyping: an open structured-light platform reveals and removes the projection bias in biological imaging": Figure4_panelg_pair_agreement.csv

view_a	view_b	angular_separation_deg	shared_surface_fraction	n_overlapping_points	agreement_median_um
0	1	60	0.4903	268250	287.4
0	2	120	0.006	3265	847.4
0	3	180	0.0003	162	789.1
0	4	120	0.0117	6387	608.0
0	5	60	0.5033	275361	498.7
0	6	0	0.9993	546734	156.4
1	2	60	0.2765	95982	258.3
1	3	120	0.021	7290	416.0
1	4	180	0.0001	23
1	5	120	0.0215	7461	792.3
1	6	60	0.6616	229643	356.3
2	3	60	0.6999	214845	304.1
2	4	120	0.0304	9330	749.9
2	5	180	0.0004	120	693.5
2	6	120	0.0116	3574	776.8
3	4	60	0.5005	269231	251.1
3	5	120	0.015	8085	623.0
3	6	180	0.0005	280	743.7
4	5	60	0.331	112248	403.3
4	6	120	0.0317	10747	536.5
5	6	60	0.7442	233335	317.5
