## supplementary and_figure source data for "Democratizing three-dimensional surface phenotyping: an open structured-light platform reveals and removes the projection bias in biological imaging": Figure4_panelh_azimuthal_coverage.csv

azimuth_bin_centre_deg	view_0_at_0deg	view_1_at_60deg	view_2_at_120deg	view_3_at_180deg	view_4_at_240deg	view_5_at_300deg	view_6_at_360deg
-177.5	18610	574	1	5	0	7994	18542
-172.5	18893	1619	2	0	4	6668	18625
-167.5	19628	2204	8	11	2	4854	19274
-162.5	18827	2958	5	8	0	3617	18652
-157.5	18587	4551	4	34	0	2545	18475
-152.5	18978	5912	7	27	0	1820	18793
-147.5	18677	8052	8	0	0	404	18502
-142.5	18289	8579	10	8	0	656	18185
-137.5	18701	9563	20	14	0	469	18437
-132.5	18551	11287	29	0	0	91	18356
-127.5	18485	12866	35	0	0	36	18341
-122.5	18176	14284	42	3	0	0	18065
-117.5	16843	16405	38	8	0	0	16833
-112.5	15516	17548	17	0	0	0	15448
-107.5	13688	19540	12	1	0	0	13639
-102.5	12683	20446	48	2	0	1	12388
-97.5	12502	21214	98	19	0	9	12533
-92.5	14390	23598	281	2	7	8	13906
-87.5	9745	24643	2732	2	1	3	10329
-82.5	3529	24444	6192	0	0	2	3544
-77.5	5895	26632	8719	0	0	6	4935
-72.5	17056	34281	11522	1	22	0	17611
-67.5	1901	16834	20331	2121	4	0	2472
-62.5	18	6425	30856	9835	0	1	20
-57.5	2	5395	23261	8932	3	20	3
-52.5	1	3584	22058	7239	0	0	2
-47.5	5	2079	20990	15148	1	4	7
-42.5	1	552	20067	14932	1	8	0
-37.5	1	45	18851	14040	3	0	1
-32.5	0	4	17709	16577	8	0	0
-27.5	11	0	15512	18132	10	17	11
-22.5	0	7	13394	18965	0	8	1
-17.5	0	0	11728	18803	1	1	0
-12.5	4	0	11025	18195	2	0	3
-7.5	3	0	10616	17821	49	0	3
-2.5	0	0	9190	17931	162	0	0
2.5	0	0	7676	17929	708	0	0
7.5	12	0	5938	18444	556	0	7
12.5	1	0	4709	18613	1002	3	0
17.5	6	0	4228	18055	2323	5	3
22.5	8	7	3482	18012	2913	0	7
27.5	3	0	2349	18528	4106	0	2
32.5	5	0	1946	18278	6254	0	2
37.5	0	0	868	18283	7769	0	0
42.5	3	0	202	18338	9334	0	0
47.5	8	0	1	18338	10656	0	10
52.5	0	0	0	18350	11927	1	0
57.5	0	0	4	18488	12784	4	0
62.5	1	0	4	19099	14286	4	0
67.5	0	0	0	18103	16427	0	0
72.5	0	0	1	16567	18671	2	0
77.5	6	0	0	17846	19681	28	12
82.5	1	1	1	16427	21904	35	7
87.5	1	0	13	12980	24832	249	1
92.5	8	0	1	9644	26226	1642	5
97.5	1	0	2	5069	27132	5278	0
102.5	0	14	13	2616	28287	8585	0
107.5	1	5	17	689	26759	15791	0
112.5	137	2	8	258	19478	19329	129
117.5	2045	0	5	97	13139	25689	2057
122.5	5222	2	4	9	7463	25210	5314
127.5	9759	1	5	3	3762	25259	9748
132.5	11930	1	5	2	429	24476	12235
137.5	14760	0	1	2	14	22589	14813
142.5	17718	18	4	2	1	20099	17746
147.5	19025	21	21	1	6	18666	19103
152.5	19621	5	7	0	0	16396	19835
157.5	19695	2	28	11	4	14352	19778
162.5	19894	0	7	0	1	12526	19982
167.5	19762	32	2	1	0	10752	19741
172.5	19795	257	3	0	0	9311	19738
177.5	19474	584	3	1	0	7996	19393
