## supplementary and_figure source data for "Democratizing three-dimensional surface phenotyping: an open structured-light platform reveals and removes the projection bias in biological imaging": Figure5_panelg_surface_recorded_per_viewing_direction.csv

state	direction_x	direction_y	direction_z	surface_recorded_pct
fresh	0.03619	-0.09309	0.995	15.615
fresh	-0.15474	0.07635	0.985	18.166
fresh	0.21335	0.06211	0.975	15.16
fresh	-0.13615	-0.22414	0.965	15.47
fresh	-0.05769	0.29094	0.955	18.734
fresh	0.26362	-0.1936	0.945	11.726
fresh	-0.35257	-0.0383	0.935	18.188
fresh	0.25082	0.28542	0.925	16.015
fresh	0.00834	-0.40337	0.915	11.663
fresh	-0.29378	0.30768	0.905	19.842
fresh	0.44507	-0.02981	0.895	10.264
fresh	-0.36356	-0.29086	0.885	15.604
fresh	0.07446	0.47836	0.875	18.24
fresh	0.27801	-0.41772	0.865	7.32
fresh	-0.50352	0.12426	0.855	19.45
fresh	0.46938	0.25623	0.845	12.143
fresh	-0.17804	-0.52065	0.835	10.996
fresh	-0.22638	0.51781	0.825	20.012
fresh	0.5298	-0.2347	0.815	5.406
fresh	-0.56229	-0.18922	0.805	16.926
fresh	0.29325	0.53102	0.795	15.783
fresh	0.14549	-0.60217	0.785	5.697
fresh	-0.52438	0.3527	0.775	20.344
fresh	0.63684	0.09594	0.765	6.417
fresh	-0.41213	-0.51002	0.755	12.285
fresh	-0.04133	0.66578	0.745	18.957
fresh	0.48812	-0.47065	0.735	3.373
fresh	-0.68852	0.01759	0.725	18.563
fresh	0.52741	0.45893	0.715	10.963
fresh	-0.08003	-0.70468	0.705	5.981
fresh	-0.42276	0.58159	0.695	20.341
fresh	0.71393	-0.14518	0.685	2.522
fresh	-0.63245	-0.37998	0.675	14.308
fresh	0.21224	0.71605	0.665	16.202
fresh	0.33103	-0.67926	0.655	4.249
fresh	-0.71088	0.28039	0.645	19.6
fresh	0.72136	0.27642	0.635	4.695
fresh	-0.34881	-0.69836	0.625	7.541
fresh	-0.2167	0.75817	0.615	19.341
fresh	0.67848	-0.4167	0.605	3.803
fresh	-0.78913	-0.15247	0.595	16.488
fresh	0.48324	0.65135	0.585	11.014
fresh	0.08438	-0.81379	0.575	4.839
fresh	-0.61712	0.54767	0.565	20.04
fresh	0.83175	0.01313	0.555	2.509
fresh	-0.60922	-0.57604	0.545	10.187
fresh	0.06057	0.84268	0.535	16.786
fresh	0.52844	-0.66718	0.525	7.502
fresh	-0.84634	0.13596	0.515	18.13
fresh	0.72086	0.4747	0.505	4.275
fresh	-0.21229	-0.84256	0.495	4.679
fresh	-0.41527	0.76963	0.485	19.342
fresh	0.83125	-0.28878	0.475	6.818
fresh	-0.8129	-0.35067	0.465	13.329
fresh	0.36465	0.81241	0.455	11.663
fresh	0.28147	-0.85015	0.445	9.067
fresh	-0.78609	0.43913	0.435	18.935
fresh	0.8809	0.20829	0.425	3.307
fresh	-0.51145	-0.75246	0.415	5.682
fresh	-0.1318	0.90477	0.405	17.216
fresh	0.71173	-0.58088	0.395	13.247
fresh	-0.92141	-0.05268	0.385	15.82
fresh	0.6467	0.6642	0.375	4.696
fresh	-0.02832	-0.93058	0.365	8.106
fresh	-0.61023	0.70823	0.355	18.818
fresh	0.93208	-0.11046	0.345	9.048
fresh	-0.76484	-0.55027	0.335	8.767
fresh	0.19298	0.92582	0.325	12.396
fresh	0.48481	-0.81592	0.315	16.256
fresh	-0.91176	0.27509	0.305	17.239
fresh	0.86096	0.4144	0.295	3.525
fresh	-0.35605	-0.88995	0.285	5.677
fresh	-0.33964	0.89945	0.275	17.187
fresh	0.86052	-0.43507	0.265	18.133
fresh	-0.931	-0.26119	0.255	11.849
fresh	0.51142	0.82367	0.245	5.067
fresh	0.17973	-0.95523	0.235	14.657
fresh	-0.77967	0.58437	0.225	16.937
fresh	0.97189	0.09599	0.215	9.741
fresh	-0.65323	-0.72888	0.205	4.435
fresh	-0.0107	0.98074	0.195	12.415
fresh	0.6717	-0.71736	0.185	22.532
fresh	-0.98168	0.07537	0.175	14.136
fresh	0.77613	0.6086	0.165	3.097
fresh	-0.16146	-0.97463	0.155	11.152
fresh	-0.54013	0.829	0.145	15.899
fresh	0.95962	-0.24677	0.135	20.14
fresh	-0.87545	-0.46687	0.125	6.998
fresh	0.33056	0.93675	0.115	6.016
fresh	0.38945	-0.91504	0.105	22.815
fresh	-0.90619	0.41207	0.095	15.112
fresh	0.9474	0.30855	0.085	9.393
fresh	-0.49055	-0.86818	0.075	7.068
fresh	-0.22488	0.97222	0.065	12.499
fresh	0.82304	-0.56531	0.055	26.861
fresh	-0.98924	-0.13918	0.045	10.389
fresh	0.63568	0.77116	0.035	2.855
fresh	0.0522	-0.99832	0.025	19.508
fresh	-0.71299	0.70101	0.015	14.5
fresh	0.99936	-0.03529	0.005	20.525
fresh	-0.76074	-0.64904	-0.005	4.203
fresh	0.12251	0.99235	-0.015	6.654
fresh	0.57987	-0.81433	-0.025	28.713
fresh	-0.97735	0.2087	-0.035	12.249
fresh	0.8613	0.5061	-0.045	8.55
fresh	-0.29308	-0.9545	-0.055	14.276
fresh	-0.42839	0.90125	-0.065	11.858
fresh	0.92402	-0.37492	-0.075	29.075
fresh	-0.93384	-0.34743	-0.085	5.383
fresh	0.45349	0.88619	-0.095	2.673
fresh	0.26396	-0.9588	-0.105	27.461
fresh	-0.84136	0.5281	-0.115	12.239
fresh	0.97593	0.1787	-0.125	19.375
fresh	-0.59812	-0.78996	-0.135	8.783
fresh	-0.09244	0.9851	-0.145	6.835
fresh	0.73247	-0.66292	-0.155	32.399
fresh	-0.98628	-0.00595	-0.165	7.987
fresh	0.72197	0.66943	-0.175	7.269
fresh	-0.08001	-0.97948	-0.185	23.164
fresh	-0.60144	0.77475	-0.195	10.277
fresh	0.96481	-0.16467	-0.205	29.764
fresh	-0.82085	-0.52914	-0.215	4.127
fresh	0.24727	0.94246	-0.225	2.86
fresh	0.45319	-0.85988	-0.235	32.658
fresh	-0.91268	0.32709	-0.245	8.96
fresh	0.89155	0.37433	-0.255	17.557
fresh	-0.40342	-0.8758	-0.265	17.242
fresh	-0.29327	0.91562	-0.275	6.622
fresh	0.83221	-0.4756	-0.285	34.965
fresh	-0.93196	-0.21079	-0.295	3.772
fresh	0.54302	0.78237	-0.305	6.356
fresh	0.12764	-0.94047	-0.315	30.729
fresh	-0.7268	0.60509	-0.325	8.018
fresh	0.94116	0.04461	-0.335	29.474
fresh	-0.6613	-0.66607	-0.345	10.892
fresh	0.03755	0.93411	-0.355	3.05
fresh	0.6008	-0.7112	-0.365	36.422
fresh	-0.91947	0.11807	-0.375	4.919
fresh	0.75439	0.53167	-0.385	16.191
fresh	-0.19623	-0.89748	-0.395	26.058
fresh	-0.45936	0.79055	-0.405	5.298
fresh	0.86843	-0.27129	-0.415	35.991
fresh	-0.81942	-0.38461	-0.425	5.447
fresh	0.34261	0.8327	-0.435	5.403
fresh	0.30817	-0.84084	-0.445	35.4
fresh	-0.79074	0.40952	-0.455	4.902
fresh	0.85469	0.23081	-0.465	27.782
fresh	-0.47146	-0.74304	-0.475	19.915
fresh	-0.15332	0.86097	-0.485	2.843
fresh	0.69016	-0.52787	-0.495	38.456
fresh	-0.85973	-0.07645	-0.505	2.956
fresh	0.5783	0.63273	-0.515	14.728
fresh	0.00098	-0.8511	-0.525	32.439
fresh	-0.57141	0.62231	-0.535	3.638
fresh	0.83531	-0.07234	-0.545	35.984
fresh	-0.65957	-0.50689	-0.555	13.615
fresh	0.14278	0.81264	-0.565	5.393
fresh	0.43992	-0.68982	-0.575	38.212
fresh	-0.78347	0.20965	-0.585	2.597
fresh	0.71284	0.37126	-0.595	26.034
fresh	-0.27227	-0.74823	-0.605	28.096
fresh	-0.30171	0.72852	-0.615	2.821
fresh	0.70742	-0.33005	-0.625	39.224
fresh	-0.73684	-0.23205	-0.635	8.473
fresh	0.38241	0.66162	-0.645	14.172
fresh	0.1631	-0.73782	-0.655	36.377
fresh	-0.61146	0.42883	-0.665	2.599
fresh	0.73159	0.09566	-0.675	34.893
fresh	-0.46887	-0.55762	-0.685	23.181
fresh	-0.03054	0.71836	-0.695	6.498
fresh	0.50084	-0.50213	-0.705	39.775
fresh	-0.69841	0.03149	-0.715	6.207
fresh	0.5283	0.4419	-0.725	24.936
fresh	-0.08964	-0.67212	-0.735	33.462
fresh	-0.38161	0.54713	-0.745	4.57
fresh	0.6399	-0.14318	-0.755	38.818
fresh	-0.55842	-0.32084	-0.765	18.758
fresh	0.19138	0.60229	-0.775	15.501
fresh	0.26048	-0.56207	-0.785	38.541
fresh	-0.55985	0.23354	-0.795	6.93
fresh	0.55803	0.20144	-0.805	33.319
fresh	-0.26899	-0.51324	-0.815	30.269
fresh	-0.14468	0.5463	-0.825	10.439
fresh	0.46317	-0.29706	-0.835	39.56
fresh	-0.52694	-0.09118	-0.845	16.81
fresh	0.31709	0.4104	-0.855	25.464
fresh	0.042	-0.50001	-0.865	36.202
fresh	-0.35576	0.32835	-0.875	11.841
fresh	0.46559	-0.00174	-0.885	37.359
fresh	-0.33004	-0.30009	-0.895	27.987
fresh	0.03877	0.42364	-0.905	20.539
fresh	0.24428	-0.32109	-0.915	38.24
fresh	-0.37391	0.06758	-0.925	19.777
fresh	0.29994	0.18923	-0.935	32.427
fresh	-0.08609	-0.31554	-0.945	33.774
fresh	-0.13573	0.26373	-0.955	22.105
fresh	0.246	-0.09088	-0.965	36.774
fresh	-0.20571	-0.08402	-0.975	28.979
fresh	0.07372	0.15601	-0.985	30.085
fresh	0.02954	-0.09541	-0.995	33.906
dry	0.03619	-0.09309	0.995	19.297
dry	-0.15474	0.07635	0.985	19.093
dry	0.21335	0.06211	0.975	19.912
dry	-0.13615	-0.22414	0.965	17.793
dry	-0.05769	0.29094	0.955	18.861
dry	0.26362	-0.1936	0.945	19.672
dry	-0.35257	-0.0383	0.935	17.718
dry	0.25082	0.28542	0.925	19.137
dry	0.00834	-0.40337	0.915	17.814
dry	-0.29378	0.30768	0.905	18.247
dry	0.44507	-0.02981	0.895	19.793
dry	-0.36356	-0.29086	0.885	16.344
dry	0.07446	0.47836	0.875	18.177
dry	0.27801	-0.41772	0.865	18.991
dry	-0.50352	0.12426	0.855	18.065
dry	0.46938	0.25623	0.845	18.935
dry	-0.17804	-0.52065	0.835	16.836
dry	-0.22638	0.51781	0.825	17.714
dry	0.5298	-0.2347	0.815	19.599
dry	-0.56229	-0.18922	0.805	17.119
dry	0.29325	0.53102	0.795	18.029
dry	0.14549	-0.60217	0.785	18.171
dry	-0.52438	0.3527	0.775	18.195
dry	0.63684	0.09594	0.765	18.507
dry	-0.41213	-0.51002	0.755	16.917
dry	-0.04133	0.66578	0.745	17.119
dry	0.48812	-0.47065	0.735	19.44
dry	-0.68852	0.01759	0.725	18.923
dry	0.52741	0.45893	0.715	17.925
dry	-0.08003	-0.70468	0.705	18.132
dry	-0.42276	0.58159	0.695	17.952
dry	0.71393	-0.14518	0.685	18.733
dry	-0.63245	-0.37998	0.675	17.646
dry	0.21224	0.71605	0.665	17.236
dry	0.33103	-0.67926	0.655	19.852
dry	-0.71088	0.28039	0.645	18.937
dry	0.72136	0.27642	0.635	17.171
dry	-0.34881	-0.69836	0.625	18.439
dry	-0.2167	0.75817	0.615	17.837
dry	0.67848	-0.4167	0.605	19.688
dry	-0.78913	-0.15247	0.595	19.724
dry	0.48324	0.65135	0.585	17.647
dry	0.08438	-0.81379	0.575	20.25
dry	-0.61712	0.54767	0.565	18.83
dry	0.83175	0.01313	0.555	17.389
dry	-0.60922	-0.57604	0.545	18.123
dry	0.06057	0.84268	0.535	17.922
dry	0.52844	-0.66718	0.525	20.878
dry	-0.84634	0.13596	0.515	19.815
dry	0.72086	0.4747	0.505	17.293
dry	-0.21229	-0.84256	0.495	19.677
dry	-0.41527	0.76963	0.485	19.22
dry	0.83125	-0.28878	0.475	19.015
dry	-0.8129	-0.35067	0.465	19.199
dry	0.36465	0.81241	0.455	18.452
dry	0.28147	-0.85015	0.445	21.884
dry	-0.78609	0.43913	0.435	19.949
dry	0.8809	0.20829	0.425	16.391
dry	-0.51145	-0.75246	0.415	19.915
dry	-0.1318	0.90477	0.405	19.71
dry	0.71173	-0.58088	0.395	21.291
dry	-0.92141	-0.05268	0.385	20.806
dry	0.6467	0.6642	0.375	18.706
dry	-0.02832	-0.93058	0.365	21.347
dry	-0.61023	0.70823	0.355	20.307
dry	0.93208	-0.11046	0.345	18.691
dry	-0.76484	-0.55027	0.335	19.275
dry	0.19298	0.92582	0.325	20.266
dry	0.48481	-0.81592	0.315	22.621
dry	-0.91176	0.27509	0.305	20.719
dry	0.86096	0.4144	0.295	18.729
dry	-0.35605	-0.88995	0.285	21.105
dry	-0.33964	0.89945	0.275	21.948
dry	0.86052	-0.43507	0.265	21.184
dry	-0.931	-0.26119	0.255	19.299
dry	0.51142	0.82367	0.245	19.753
dry	0.17973	-0.95523	0.235	21.5
dry	-0.77967	0.58437	0.225	19.927
dry	0.97189	0.09599	0.215	19.207
dry	-0.65323	-0.72888	0.205	19.02
dry	-0.0107	0.98074	0.195	21.503
dry	0.6717	-0.71736	0.185	21.893
dry	-0.98168	0.07537	0.175	20.241
dry	0.77613	0.6086	0.165	20.332
dry	-0.16146	-0.97463	0.155	20.18
dry	-0.54013	0.829	0.145	21.768
dry	0.95962	-0.24677	0.135	21.371
dry	-0.87545	-0.46687	0.125	18.4
dry	0.33056	0.93675	0.115	21.962
dry	0.38945	-0.91504	0.105	22.564
dry	-0.90619	0.41207	0.095	20.492
dry	0.9474	0.30855	0.085	21.012
dry	-0.49055	-0.86818	0.075	19.751
dry	-0.22488	0.97222	0.065	23.925
dry	0.82304	-0.56531	0.055	22.384
dry	-0.98924	-0.13918	0.045	19.875
dry	0.63568	0.77116	0.035	22.937
dry	0.0522	-0.99832	0.025	21.539
dry	-0.71299	0.70101	0.015	22.036
dry	0.99936	-0.03529	0.005	23.956
dry	-0.76074	-0.64904	-0.005	18.297
dry	0.12251	0.99235	-0.015	24.284
dry	0.57987	-0.81433	-0.025	23.594
dry	-0.97735	0.2087	-0.035	20.627
dry	0.8613	0.5061	-0.045	23.518
dry	-0.29308	-0.9545	-0.055	20.545
dry	-0.42839	0.90125	-0.065	24.832
dry	0.92402	-0.37492	-0.075	24.75
dry	-0.93384	-0.34743	-0.085	18.565
dry	0.45349	0.88619	-0.095	24.896
dry	0.26396	-0.9588	-0.105	23.226
dry	-0.84136	0.5281	-0.115	21.677
dry	0.97593	0.1787	-0.125	25.208
dry	-0.59812	-0.78996	-0.135	19.174
dry	-0.09244	0.9851	-0.145	26.26
dry	0.73247	-0.66292	-0.155	24.257
dry	-0.98628	-0.00595	-0.165	20.078
dry	0.72197	0.66943	-0.175	25.847
dry	-0.08001	-0.97948	-0.185	21.729
dry	-0.60144	0.77475	-0.195	24.295
dry	0.96481	-0.16467	-0.205	27.307
dry	-0.82085	-0.52914	-0.215	17.92
dry	0.24727	0.94246	-0.225	26.708
dry	0.45319	-0.85988	-0.235	24.586
dry	-0.91268	0.32709	-0.245	21.804
dry	0.89155	0.37433	-0.255	26.645
dry	-0.40342	-0.8758	-0.265	21.357
dry	-0.29327	0.91562	-0.275	27.431
dry	0.83221	-0.4756	-0.285	27.0
dry	-0.93196	-0.21079	-0.295	19.762
dry	0.54302	0.78237	-0.305	27.671
dry	0.12764	-0.94047	-0.315	24.82
dry	-0.7268	0.60509	-0.325	24.192
dry	0.94116	0.04461	-0.335	29.471
dry	-0.6613	-0.66607	-0.345	19.454
dry	0.03755	0.93411	-0.355	28.415
dry	0.6008	-0.7112	-0.365	26.47
dry	-0.91947	0.11807	-0.375	21.894
dry	0.75439	0.53167	-0.385	28.389
dry	-0.19623	-0.89748	-0.395	23.223
dry	-0.45936	0.79055	-0.405	27.04
dry	0.86843	-0.27129	-0.415	29.247
dry	-0.81942	-0.38461	-0.425	19.108
dry	0.34261	0.8327	-0.435	28.628
dry	0.30817	-0.84084	-0.445	26.32
dry	-0.79074	0.40952	-0.455	24.536
dry	0.85469	0.23081	-0.465	29.813
dry	-0.47146	-0.74304	-0.475	21.281
dry	-0.15332	0.86097	-0.485	29.097
dry	0.69016	-0.52787	-0.495	27.905
dry	-0.85973	-0.07645	-0.505	21.548
dry	0.5783	0.63273	-0.515	29.327
dry	0.00098	-0.8511	-0.525	25.339
dry	-0.57141	0.62231	-0.535	26.719
dry	0.83531	-0.07234	-0.545	31.589
dry	-0.65957	-0.50689	-0.555	20.485
dry	0.14278	0.81264	-0.565	29.371
dry	0.43992	-0.68982	-0.575	27.836
dry	-0.78347	0.20965	-0.585	24.762
dry	0.71284	0.37126	-0.595	29.965
dry	-0.27227	-0.74823	-0.605	23.426
dry	-0.30171	0.72852	-0.615	28.729
dry	0.70742	-0.33005	-0.625	30.388
dry	-0.73684	-0.23205	-0.635	22.604
dry	0.38241	0.66162	-0.645	30.038
dry	0.1631	-0.73782	-0.655	27.394
dry	-0.61146	0.42883	-0.665	27.304
dry	0.73159	0.09566	-0.675	31.864
dry	-0.46887	-0.55762	-0.685	23.392
dry	-0.03054	0.71836	-0.695	30.249
dry	0.50084	-0.50213	-0.705	29.525
dry	-0.69841	0.03149	-0.715	26.103
dry	0.5283	0.4419	-0.725	30.974
dry	-0.08964	-0.67212	-0.735	26.395
dry	-0.38161	0.54713	-0.745	28.901
dry	0.6399	-0.14318	-0.755	32.369
dry	-0.55842	-0.32084	-0.765	25.429
dry	0.19138	0.60229	-0.775	30.803
dry	0.26048	-0.56207	-0.785	29.664
dry	-0.55985	0.23354	-0.795	28.343
dry	0.55803	0.20144	-0.805	32.332
dry	-0.26899	-0.51324	-0.815	27.309
dry	-0.14468	0.5463	-0.825	30.578
dry	0.46317	-0.29706	-0.835	31.966
dry	-0.52694	-0.09118	-0.845	28.437
dry	0.31709	0.4104	-0.855	32.228
dry	0.042	-0.50001	-0.865	30.124
dry	-0.35576	0.32835	-0.875	30.023
dry	0.46559	-0.00174	-0.885	33.107
dry	-0.33004	-0.30009	-0.895	29.661
dry	0.03877	0.42364	-0.905	31.924
dry	0.24428	-0.32109	-0.915	32.528
dry	-0.37391	0.06758	-0.925	30.821
dry	0.29994	0.18923	-0.935	32.966
dry	-0.08609	-0.31554	-0.945	32.173
dry	-0.13573	0.26373	-0.955	31.798
dry	0.246	-0.09088	-0.965	33.607
dry	-0.20571	-0.08402	-0.975	32.505
dry	0.07372	0.15601	-0.985	32.669
dry	0.02954	-0.09541	-0.995	33.636
