## supplementary and_figure source data for "Democratizing three-dimensional surface phenotyping: an open structured-light platform reveals and removes the projection bias in biological imaging": Figure5_paneli_radar_descriptors.csv

axis	fresh_raw	desiccated_raw	fresh_normalised	desiccated_normalised	image_normalised
rugosity	0.3258	0.6895	0.4725	1.0	0.0
warp_rms	1.406	5.786	0.243	1.0	0.0
Rq_0.3mm	517.6	2680.7	0.1931	1.0	0.0
mean_abs_curvature_0.3mm	0.7704	1.0106	0.7623	1.0	0.0
non_planarity	0.1681	0.3757	0.4474	1.0	0.0
venation_relief	597.2	2628.1	0.2272	1.0	0.0
