## supplementary and_figure source data for "Democratizing three-dimensional surface phenotyping: an open structured-light platform reveals and removes the projection bias in biological imaging": Figure5_panelj_warp_distribution.csv

state	warp_bin_centre_mm	count
fresh	-19.875	0
fresh	-19.625	0
fresh	-19.375	0
fresh	-19.125	0
fresh	-18.875	0
fresh	-18.625	0
fresh	-18.375	0
fresh	-18.125	0
fresh	-17.875	0
fresh	-17.625	0
fresh	-17.375	0
fresh	-17.125	0
fresh	-16.875	0
fresh	-16.625	0
fresh	-16.375	0
fresh	-16.125	0
fresh	-15.875	0
fresh	-15.625	0
fresh	-15.375	0
fresh	-15.125	0
fresh	-14.875	0
fresh	-14.625	0
fresh	-14.375	0
fresh	-14.125	0
fresh	-13.875	0
fresh	-13.625	0
fresh	-13.375	0
fresh	-13.125	0
fresh	-12.875	0
fresh	-12.625	0
fresh	-12.375	0
fresh	-12.125	0
fresh	-11.875	0
fresh	-11.625	0
fresh	-11.375	0
fresh	-11.125	0
fresh	-10.875	0
fresh	-10.625	0
fresh	-10.375	0
fresh	-10.125	0
fresh	-9.875	0
fresh	-9.625	0
fresh	-9.375	0
fresh	-9.125	0
fresh	-8.875	0
fresh	-8.625	0
fresh	-8.375	0
fresh	-8.125	0
fresh	-7.875	0
fresh	-7.625	0
fresh	-7.375	0
fresh	-7.125	0
fresh	-6.875	0
fresh	-6.625	0
fresh	-6.375	0
fresh	-6.125	0
fresh	-5.875	0
fresh	-5.625	0
fresh	-5.375	0
fresh	-5.125	0
fresh	-4.875	0
fresh	-4.625	0
fresh	-4.375	3
fresh	-4.125	6
fresh	-3.875	10
fresh	-3.625	39
fresh	-3.375	52
fresh	-3.125	102
fresh	-2.875	189
fresh	-2.625	282
fresh	-2.375	393
fresh	-2.125	668
fresh	-1.875	1006
fresh	-1.625	1909
fresh	-1.375	4615
fresh	-1.125	7609
fresh	-0.875	13290
fresh	-0.625	19455
fresh	-0.375	24365
fresh	-0.125	25128
fresh	0.125	26680
fresh	0.375	25782
fresh	0.625	22944
fresh	0.875	15467
fresh	1.125	7053
fresh	1.375	2665
fresh	1.625	858
fresh	1.875	360
fresh	2.125	205
fresh	2.375	131
fresh	2.625	59
fresh	2.875	41
fresh	3.125	26
fresh	3.375	17
fresh	3.625	6
fresh	3.875	10
fresh	4.125	10
fresh	4.375	4
fresh	4.625	4
fresh	4.875	0
fresh	5.125	1
fresh	5.375	0
fresh	5.625	0
fresh	5.875	0
fresh	6.125	0
fresh	6.375	0
fresh	6.625	0
fresh	6.875	0
fresh	7.125	0
fresh	7.375	0
fresh	7.625	0
fresh	7.875	0
fresh	8.125	0
fresh	8.375	0
fresh	8.625	0
fresh	8.875	0
fresh	9.125	0
fresh	9.375	0
fresh	9.625	0
fresh	9.875	0
fresh	10.125	0
fresh	10.375	0
fresh	10.625	0
fresh	10.875	0
fresh	11.125	0
fresh	11.375	0
fresh	11.625	0
fresh	11.875	0
fresh	12.125	0
fresh	12.375	0
fresh	12.625	0
fresh	12.875	0
fresh	13.125	0
fresh	13.375	0
fresh	13.625	0
fresh	13.875	0
fresh	14.125	0
fresh	14.375	0
fresh	14.625	0
fresh	14.875	0
fresh	15.125	0
fresh	15.375	0
fresh	15.625	0
fresh	15.875	0
fresh	16.125	0
fresh	16.375	0
fresh	16.625	0
fresh	16.875	0
fresh	17.125	0
fresh	17.375	0
fresh	17.625	0
fresh	17.875	0
fresh	18.125	0
fresh	18.375	0
fresh	18.625	0
fresh	18.875	0
fresh	19.125	0
fresh	19.375	0
fresh	19.625	0
fresh	19.875	0
desiccated	-19.875	16
desiccated	-19.625	26
desiccated	-19.375	30
desiccated	-19.125	35
desiccated	-18.875	52
desiccated	-18.625	51
desiccated	-18.375	72
desiccated	-18.125	68
desiccated	-17.875	67
desiccated	-17.625	68
desiccated	-17.375	99
desiccated	-17.125	76
desiccated	-16.875	70
desiccated	-16.625	72
desiccated	-16.375	71
desiccated	-16.125	54
desiccated	-15.875	49
desiccated	-15.625	63
desiccated	-15.375	53
desiccated	-15.125	49
desiccated	-14.875	46
desiccated	-14.625	61
desiccated	-14.375	64
desiccated	-14.125	74
desiccated	-13.875	67
desiccated	-13.625	35
desiccated	-13.375	59
desiccated	-13.125	47
desiccated	-12.875	47
desiccated	-12.625	61
desiccated	-12.375	75
desiccated	-12.125	60
desiccated	-11.875	82
desiccated	-11.625	104
desiccated	-11.375	78
desiccated	-11.125	93
desiccated	-10.875	77
desiccated	-10.625	112
desiccated	-10.375	104
desiccated	-10.125	114
desiccated	-9.875	105
desiccated	-9.625	103
desiccated	-9.375	95
desiccated	-9.125	133
desiccated	-8.875	126
desiccated	-8.625	123
desiccated	-8.375	149
desiccated	-8.125	152
desiccated	-7.875	127
desiccated	-7.625	152
desiccated	-7.375	177
desiccated	-7.125	162
desiccated	-6.875	179
desiccated	-6.625	212
desiccated	-6.375	215
desiccated	-6.125	230
desiccated	-5.875	267
desiccated	-5.625	292
desiccated	-5.375	274
desiccated	-5.125	292
desiccated	-4.875	293
desiccated	-4.625	296
desiccated	-4.375	328
desiccated	-4.125	400
desiccated	-3.875	452
desiccated	-3.625	472
desiccated	-3.375	544
desiccated	-3.125	611
desiccated	-2.875	647
desiccated	-2.625	673
desiccated	-2.375	750
desiccated	-2.125	819
desiccated	-1.875	870
desiccated	-1.625	1067
desiccated	-1.375	1239
desiccated	-1.125	1278
desiccated	-0.875	1357
desiccated	-0.625	1490
desiccated	-0.375	1552
desiccated	-0.125	1599
desiccated	0.125	1903
desiccated	0.375	2158
desiccated	0.625	2383
desiccated	0.875	2790
desiccated	1.125	2950
desiccated	1.375	2885
desiccated	1.625	3203
desiccated	1.875	3078
desiccated	2.125	2534
desiccated	2.375	2043
desiccated	2.625	1659
desiccated	2.875	1328
desiccated	3.125	956
desiccated	3.375	711
desiccated	3.625	582
desiccated	3.875	541
desiccated	4.125	599
desiccated	4.375	483
desiccated	4.625	459
desiccated	4.875	448
desiccated	5.125	431
desiccated	5.375	381
desiccated	5.625	337
desiccated	5.875	326
desiccated	6.125	270
desiccated	6.375	278
desiccated	6.625	255
desiccated	6.875	262
desiccated	7.125	237
desiccated	7.375	209
desiccated	7.625	161
desiccated	7.875	89
desiccated	8.125	49
desiccated	8.375	24
desiccated	8.625	15
desiccated	8.875	23
desiccated	9.125	27
desiccated	9.375	23
desiccated	9.625	32
desiccated	9.875	34
desiccated	10.125	28
desiccated	10.375	19
desiccated	10.625	19
desiccated	10.875	17
desiccated	11.125	16
desiccated	11.375	16
desiccated	11.625	7
desiccated	11.875	9
desiccated	12.125	5
desiccated	12.375	3
desiccated	12.625	0
desiccated	12.875	0
desiccated	13.125	0
desiccated	13.375	0
desiccated	13.625	0
desiccated	13.875	0
desiccated	14.125	0
desiccated	14.375	0
desiccated	14.625	0
desiccated	14.875	0
desiccated	15.125	0
desiccated	15.375	0
desiccated	15.625	0
desiccated	15.875	0
desiccated	16.125	0
desiccated	16.375	0
desiccated	16.625	0
desiccated	16.875	0
desiccated	17.125	0
desiccated	17.375	0
desiccated	17.625	0
desiccated	17.875	0
desiccated	18.125	0
desiccated	18.375	0
desiccated	18.625	0
desiccated	18.875	0
desiccated	19.125	0
desiccated	19.375	0
desiccated	19.625	0
desiccated	19.875	0
