## supplementary and_figure source data for "Democratizing three-dimensional surface phenotyping: an open structured-light platform reveals and removes the projection bias in biological imaging": Figure5_panelk_curvature_distribution.csv

state	mean_curvature_bin_centre_per_mm	count
fresh	-3.975	1
fresh	-3.925	7
fresh	-3.875	6
fresh	-3.825	6
fresh	-3.775	7
fresh	-3.725	4
fresh	-3.675	6
fresh	-3.625	5
fresh	-3.575	10
fresh	-3.525	2
fresh	-3.475	10
fresh	-3.425	11
fresh	-3.375	16
fresh	-3.325	8
fresh	-3.275	12
fresh	-3.225	8
fresh	-3.175	12
fresh	-3.125	9
fresh	-3.075	6
fresh	-3.025	9
fresh	-2.975	15
fresh	-2.925	15
fresh	-2.875	12
fresh	-2.825	11
fresh	-2.775	25
fresh	-2.725	15
fresh	-2.675	22
fresh	-2.625	18
fresh	-2.575	24
fresh	-2.525	26
fresh	-2.475	23
fresh	-2.425	33
fresh	-2.375	38
fresh	-2.325	43
fresh	-2.275	43
fresh	-2.225	38
fresh	-2.175	60
fresh	-2.125	61
fresh	-2.075	72
fresh	-2.025	79
fresh	-1.975	104
fresh	-1.925	119
fresh	-1.875	146
fresh	-1.825	168
fresh	-1.775	213
fresh	-1.725	235
fresh	-1.675	268
fresh	-1.625	285
fresh	-1.575	303
fresh	-1.525	345
fresh	-1.475	374
fresh	-1.425	445
fresh	-1.375	466
fresh	-1.325	574
fresh	-1.275	671
fresh	-1.225	747
fresh	-1.175	911
fresh	-1.125	889
fresh	-1.075	1031
fresh	-1.025	1158
fresh	-0.975	1299
fresh	-0.925	1515
fresh	-0.875	1615
fresh	-0.825	1836
fresh	-0.775	1988
fresh	-0.725	2303
fresh	-0.675	2465
fresh	-0.625	2768
fresh	-0.575	3136
fresh	-0.525	3523
fresh	-0.475	3945
fresh	-0.425	4409
fresh	-0.375	4883
fresh	-0.325	5676
fresh	-0.275	6243
fresh	-0.225	6821
fresh	-0.175	7648
fresh	-0.125	8527
fresh	-0.075	9278
fresh	-0.025	9975
fresh	0.025	11022
fresh	0.075	9566
fresh	0.125	9044
fresh	0.175	8319
fresh	0.225	7366
fresh	0.275	6559
fresh	0.325	5744
fresh	0.375	5138
fresh	0.425	4435
fresh	0.475	3966
fresh	0.525	3467
fresh	0.575	3116
fresh	0.625	2807
fresh	0.675	2501
fresh	0.725	2223
fresh	0.775	1932
fresh	0.825	1842
fresh	0.875	1529
fresh	0.925	1384
fresh	0.975	1214
fresh	1.025	1088
fresh	1.075	1020
fresh	1.125	854
fresh	1.175	906
fresh	1.225	663
fresh	1.275	612
fresh	1.325	555
fresh	1.375	457
fresh	1.425	424
fresh	1.475	394
fresh	1.525	320
fresh	1.575	305
fresh	1.625	320
fresh	1.675	362
fresh	1.725	251
fresh	1.775	247
fresh	1.825	188
fresh	1.875	165
fresh	1.925	134
fresh	1.975	114
fresh	2.025	97
fresh	2.075	98
fresh	2.125	85
fresh	2.175	62
fresh	2.225	59
fresh	2.275	69
fresh	2.325	48
fresh	2.375	63
fresh	2.425	45
fresh	2.475	49
fresh	2.525	29
fresh	2.575	30
fresh	2.625	34
fresh	2.675	16
fresh	2.725	19
fresh	2.775	14
fresh	2.825	26
fresh	2.875	16
fresh	2.925	17
fresh	2.975	22
fresh	3.025	14
fresh	3.075	7
fresh	3.125	12
fresh	3.175	13
fresh	3.225	11
fresh	3.275	11
fresh	3.325	49
fresh	3.375	23
fresh	3.425	10
fresh	3.475	13
fresh	3.525	14
fresh	3.575	7
fresh	3.625	8
fresh	3.675	10
fresh	3.725	6
fresh	3.775	5
fresh	3.825	6
fresh	3.875	4
fresh	3.925	4
fresh	3.975	4
desiccated	-3.975	13
desiccated	-3.925	6
desiccated	-3.875	7
desiccated	-3.825	7
desiccated	-3.775	7
desiccated	-3.725	11
desiccated	-3.675	14
desiccated	-3.625	12
desiccated	-3.575	10
desiccated	-3.525	7
desiccated	-3.475	10
desiccated	-3.425	12
desiccated	-3.375	18
desiccated	-3.325	13
desiccated	-3.275	14
desiccated	-3.225	21
desiccated	-3.175	13
desiccated	-3.125	12
desiccated	-3.075	22
desiccated	-3.025	11
desiccated	-2.975	27
desiccated	-2.925	22
desiccated	-2.875	26
desiccated	-2.825	23
desiccated	-2.775	27
desiccated	-2.725	31
desiccated	-2.675	32
desiccated	-2.625	32
desiccated	-2.575	33
desiccated	-2.525	34
desiccated	-2.475	36
desiccated	-2.425	43
desiccated	-2.375	41
desiccated	-2.325	40
desiccated	-2.275	49
desiccated	-2.225	48
desiccated	-2.175	46
desiccated	-2.125	58
desiccated	-2.075	58
desiccated	-2.025	75
desiccated	-1.975	74
desiccated	-1.925	71
desiccated	-1.875	60
desiccated	-1.825	82
desiccated	-1.775	85
desiccated	-1.725	94
desiccated	-1.675	102
desiccated	-1.625	106
desiccated	-1.575	99
desiccated	-1.525	142
desiccated	-1.475	107
desiccated	-1.425	120
desiccated	-1.375	111
desiccated	-1.325	131
desiccated	-1.275	153
desiccated	-1.225	143
desiccated	-1.175	216
desiccated	-1.125	176
desiccated	-1.075	228
desiccated	-1.025	245
desiccated	-0.975	276
desiccated	-0.925	332
desiccated	-0.875	334
desiccated	-0.825	381
desiccated	-0.775	463
desiccated	-0.725	474
desiccated	-0.675	543
desiccated	-0.625	678
desiccated	-0.575	743
desiccated	-0.525	853
desiccated	-0.475	1049
desiccated	-0.425	1229
desiccated	-0.375	1484
desiccated	-0.325	1852
desiccated	-0.275	2096
desiccated	-0.225	2481
desiccated	-0.175	2893
desiccated	-0.125	3334
desiccated	-0.075	3709
desiccated	-0.025	3769
desiccated	0.025	4040
desiccated	0.075	3408
desiccated	0.125	2857
desiccated	0.175	2323
desiccated	0.225	1909
desiccated	0.275	1544
desiccated	0.325	1271
desiccated	0.375	988
desiccated	0.425	859
desiccated	0.475	702
desiccated	0.525	617
desiccated	0.575	494
desiccated	0.625	466
desiccated	0.675	383
desiccated	0.725	339
desiccated	0.775	300
desiccated	0.825	297
desiccated	0.875	246
desiccated	0.925	233
desiccated	0.975	200
desiccated	1.025	193
desiccated	1.075	183
desiccated	1.125	175
desiccated	1.175	184
desiccated	1.225	184
desiccated	1.275	122
desiccated	1.325	126
desiccated	1.375	92
desiccated	1.425	100
desiccated	1.475	105
desiccated	1.525	73
desiccated	1.575	90
desiccated	1.625	88
desiccated	1.675	94
desiccated	1.725	92
desiccated	1.775	77
desiccated	1.825	61
desiccated	1.875	65
desiccated	1.925	65
desiccated	1.975	53
desiccated	2.025	56
desiccated	2.075	46
desiccated	2.125	51
desiccated	2.175	47
desiccated	2.225	34
desiccated	2.275	36
desiccated	2.325	39
desiccated	2.375	42
desiccated	2.425	37
desiccated	2.475	29
desiccated	2.525	42
desiccated	2.575	33
desiccated	2.625	29
desiccated	2.675	31
desiccated	2.725	28
desiccated	2.775	29
desiccated	2.825	20
desiccated	2.875	28
desiccated	2.925	29
desiccated	2.975	32
desiccated	3.025	11
desiccated	3.075	17
desiccated	3.125	21
desiccated	3.175	17
desiccated	3.225	19
desiccated	3.275	27
desiccated	3.325	27
desiccated	3.375	19
desiccated	3.425	25
desiccated	3.475	12
desiccated	3.525	17
desiccated	3.575	19
desiccated	3.625	10
desiccated	3.675	14
desiccated	3.725	10
desiccated	3.775	11
desiccated	3.825	14
desiccated	3.875	16
desiccated	3.925	11
desiccated	3.975	12
