## supplementary and_figure source data for "Democratizing three-dimensional surface phenotyping: an open structured-light platform reveals and removes the projection bias in biological imaging": Figure5_panell_roughness_curvature_vs_scale.csv

evaluation_scale_mm	Rq_fresh_um	Rq_desiccated_um	mean_abs_curvature_fresh_per_mm	mean_abs_curvature_desiccated_per_mm
0.3	517.6	2680.7	0.7704	1.0106
0.6	545.0	2882.9	0.2791	0.455
1.2	563.2	3133.5	0.1412	0.2292
2.4	603.4	3685.6	0.102	0.117
4.8	719.9	4813.0	0.0766	0.042
