## supplementary and_figure source data for "Democratizing three-dimensional surface phenotyping: an open structured-light platform reveals and removes the projection bias in biological imaging": Figure6_panelh_azimuth_sweep.csv

camera_azimuth_error_deg	projected_angle_deg	three_dimensional_angle_deg
-60.0	24.298	25.763
-59.5	24.281	25.763
-59.0	24.265	25.763
-58.5	24.251	25.763
-58.0	24.237	25.763
-57.5	24.225	25.763
-57.0	24.215	25.763
-56.5	24.206	25.763
-56.0	24.198	25.763
-55.5	24.191	25.763
-55.0	24.186	25.763
-54.5	24.182	25.763
-54.0	24.179	25.763
-53.5	24.178	25.763
-53.0	24.178	25.763
-52.5	24.179	25.763
-52.0	24.181	25.763
-51.5	24.185	25.763
-51.0	24.191	25.763
-50.5	24.197	25.763
-50.0	24.205	25.763
-49.5	24.215	25.763
-49.0	24.225	25.763
-48.5	24.237	25.763
-48.0	24.251	25.763
-47.5	24.265	25.763
-47.0	24.281	25.763
-46.5	24.299	25.763
-46.0	24.318	25.763
-45.5	24.338	25.763
-45.0	24.359	25.763
-44.5	24.382	25.763
-44.0	24.407	25.763
-43.5	24.433	25.763
-43.0	24.46	25.763
-42.5	24.489	25.763
-42.0	24.519	25.763
-41.5	24.55	25.763
-41.0	24.583	25.763
-40.5	24.617	25.763
-40.0	24.653	25.763
-39.5	24.691	25.763
-39.0	24.729	25.763
-38.5	24.77	25.763
-38.0	24.812	25.763
-37.5	24.855	25.763
-37.0	24.9	25.763
-36.5	24.946	25.763
-36.0	24.994	25.763
-35.5	25.043	25.763
-35.0	25.095	25.763
-34.5	25.147	25.763
-34.0	25.201	25.763
-33.5	25.257	25.763
-33.0	25.315	25.763
-32.5	25.374	25.763
-32.0	25.435	25.763
-31.5	25.497	25.763
-31.0	25.561	25.763
-30.5	25.627	25.763
-30.0	25.694	25.763
-29.5	25.764	25.763
-29.0	25.835	25.763
-28.5	25.907	25.763
-28.0	25.982	25.763
-27.5	26.058	25.763
-27.0	26.136	25.763
-26.5	26.216	25.763
-26.0	26.298	25.763
-25.5	26.382	25.763
-25.0	26.467	25.763
-24.5	26.555	25.763
-24.0	26.644	25.763
-23.5	26.736	25.763
-23.0	26.829	25.763
-22.5	26.925	25.763
-22.0	27.022	25.763
-21.5	27.122	25.763
-21.0	27.223	25.763
-20.5	27.327	25.763
-20.0	27.433	25.763
-19.5	27.541	25.763
-19.0	27.651	25.763
-18.5	27.763	25.763
-18.0	27.878	25.763
-17.5	27.995	25.763
-17.0	28.114	25.763
-16.5	28.235	25.763
-16.0	28.359	25.763
-15.5	28.485	25.763
-15.0	28.614	25.763
-14.5	28.745	25.763
-14.0	28.878	25.763
-13.5	29.014	25.763
-13.0	29.153	25.763
-12.5	29.294	25.763
-12.0	29.438	25.763
-11.5	29.584	25.763
-11.0	29.733	25.763
-10.5	29.885	25.763
-10.0	30.039	25.763
-9.5	30.196	25.763
-9.0	30.356	25.763
-8.5	30.519	25.763
-8.0	30.685	25.763
-7.5	30.853	25.763
-7.0	31.025	25.763
-6.5	31.199	25.763
-6.0	31.377	25.763
-5.5	31.558	25.763
-5.0	31.741	25.763
-4.5	31.928	25.763
-4.0	32.118	25.763
-3.5	32.312	25.763
-3.0	32.508	25.763
-2.5	32.708	25.763
-2.0	32.911	25.763
-1.5	33.117	25.763
-1.0	33.327	25.763
-0.5	33.54	25.763
0.0	33.757	25.763
0.5	33.977	25.763
1.0	34.201	25.763
1.5	34.429	25.763
2.0	34.659	25.763
2.5	34.894	25.763
3.0	35.132	25.763
3.5	35.374	25.763
4.0	35.62	25.763
4.5	35.869	25.763
5.0	36.122	25.763
5.5	36.379	25.763
6.0	36.639	25.763
6.5	36.904	25.763
7.0	37.172	25.763
7.5	37.444	25.763
8.0	37.72	25.763
8.5	37.999	25.763
9.0	38.283	25.763
9.5	38.57	25.763
10.0	38.861	25.763
10.5	39.156	25.763
11.0	39.454	25.763
11.5	39.756	25.763
12.0	40.062	25.763
12.5	40.372	25.763
13.0	40.685	25.763
13.5	41.001	25.763
14.0	41.321	25.763
14.5	41.644	25.763
15.0	41.97	25.763
15.5	42.3	25.763
16.0	42.632	25.763
16.5	42.967	25.763
17.0	43.305	25.763
17.5	43.645	25.763
18.0	43.988	25.763
18.5	44.332	25.763
19.0	44.679	25.763
19.5	45.027	25.763
20.0	45.376	25.763
20.5	45.727	25.763
21.0	46.078	25.763
21.5	46.429	25.763
22.0	46.781	25.763
22.5	47.132	25.763
23.0	47.482	25.763
23.5	47.83	25.763
24.0	48.177	25.763
24.5	48.521	25.763
25.0	48.862	25.763
25.5	49.199	25.763
26.0	49.532	25.763
26.5	49.859	25.763
27.0	50.18	25.763
27.5	50.494	25.763
28.0	50.8	25.763
28.5	51.096	25.763
29.0	51.382	25.763
29.5	51.657	25.763
30.0	51.918	25.763
30.5	52.166	25.763
31.0	52.397	25.763
31.5	52.61	25.763
32.0	52.804	25.763
32.5	52.976	25.763
33.0	53.125	25.763
33.5	53.248	25.763
34.0	53.342	25.763
34.5	53.405	25.763
35.0	53.434	25.763
35.5	53.425	25.763
36.0	53.376	25.763
36.5	53.281	25.763
37.0	53.139	25.763
37.5	52.942	25.763
38.0	nan	25.763
38.5	nan	25.763
39.0	nan	25.763
39.5	nan	25.763
40.0	nan	25.763
40.5	nan	25.763
41.0	nan	25.763
41.5	nan	25.763
42.0	nan	25.763
42.5	nan	25.763
43.0	nan	25.763
43.5	nan	25.763
44.0	nan	25.763
44.5	nan	25.763
45.0	nan	25.763
45.5	nan	25.763
46.0	nan	25.763
46.5	nan	25.763
47.0	nan	25.763
47.5	nan	25.763
48.0	nan	25.763
48.5	nan	25.763
49.0	nan	25.763
49.5	nan	25.763
50.0	nan	25.763
50.5	nan	25.763
51.0	nan	25.763
51.5	nan	25.763
52.0	nan	25.763
52.5	nan	25.763
53.0	nan	25.763
53.5	nan	25.763
54.0	nan	25.763
54.5	nan	25.763
55.0	nan	25.763
55.5	nan	25.763
56.0	nan	25.763
56.5	nan	25.763
57.0	nan	25.763
57.5	nan	25.763
58.0	nan	25.763
58.5	nan	25.763
59.0	nan	25.763
59.5	nan	25.763
60.0	nan	25.763
