## supplementary and_figure source data for "Democratizing three-dimensional surface phenotyping: an open structured-light platform reveals and removes the projection bias in biological imaging": Figure6_paneli_spread_vs_tolerance.csv

animal	view	genotype	spread_at_5deg	spread_at_10deg	spread_at_15deg	spread_at_20deg	spread_at_30deg
81803	15	ko	0.97	2.41	4.25	6.02	13.53
81803	17	ko	2.07	4.5	7.01	10.13	17.6
81803	18	ko	0.84	1.84	2.91	3.97	6.8
81803	19	ko	0.33	0.71	1.08	1.42	2.47
81803	20	ko	3.01	6.43	8.47	9.55	13.4
81804	15	ko	1.1	2.45	4.0	5.38	10.5
81804	16	ko	1.87	4.0	6.1	8.19	13.52
81804	18	ko	5.71	12.97	21.24	29.3	63.26
81804	19	ko	4.08	8.88	13.94	18.48	38.63
81804	20	ko	1.27	2.81	4.43	6.02	13.05
81814	15	wt	0.84	1.9	3.37	5.12	10.74
81814	16	wt	0.72	1.61	2.65	3.9	7.46
81815	15	wt	6.87	15.01	23.24	29.71	37.65
81815	16	wt	3.3	7.28	9.7	11.82	16.68
