## supplementary and_figure source data for "Democratizing three-dimensional surface phenotyping: an open structured-light platform reveals and removes the projection bias in biological imaging": Figure6_panelj_per_view_angles.csv

animal	view	genotype	angle_3d_deg	projected_min_at_15deg	projected_max_at_15deg
81803	15	ko	4.2	3.63	7.88
81803	17	ko	11.9	6.55	13.56
81803	18	ko	9.43	7.13	10.04
81803	19	ko	3.5	2.71	3.79
81803	20	ko	9.5	0.02	8.49
81804	15	ko	20.49	17.98	21.98
81804	16	ko	19.39	15.05	21.15
81804	18	ko	25.76	27.35	48.59
81804	19	ko	24.81	24.7	38.65
81804	20	ko	15.35	14.69	19.12
81814	15	wt	27.08	24.67	28.04
81814	16	wt	8.94	7.74	10.39
81815	15	wt	147.09	153.38	176.62
81815	16	wt	159.58	170.29	180.0
