## supplementary and_figure source data for "Democratizing three-dimensional surface phenotyping: an open structured-light platform reveals and removes the projection bias in biological imaging": Figure6_panelk_sources_of_variation.csv

source	value_deg	definition
within_animal	7.39	mean of the four within-animal standard deviations
between_animals	69.09	standard deviation of the four per-animal means
projection_at_15deg	5.26	median spread of the projected angle
boundary_at_2mm	3.34	median change under a 2 mm boundary displacement
