## supplementary and_figure source data for "Democratizing three-dimensional surface phenotyping: an open structured-light platform reveals and removes the projection bias in biological imaging": Figure7_panele_incidence_bands.csv

incidence_lo_deg	incidence_hi_deg	share_of_image_pct	share_of_surface_pct	mean_foreshortening
0	15	36.81	31.78	1.016
15	30	40.62	37.27	1.079
30	45	15.63	16.55	1.245
45	60	5.17	7.06	1.606
60	75	1.43	3.07	2.526
75	90	0.34	4.27	14.756
