## supplementary and_figure source data for "Democratizing three-dimensional surface phenotyping: an open structured-light platform reveals and removes the projection bias in biological imaging": Figure7_panelg_rugosity_vs_scale.csv

evaluation_scale_mm	rugosity	projection_error_pct	median_incidence_deg
0.056	1.1728	14.73	23.1
0.112	1.126	11.19	18.9
0.2	1.0885	8.13	16.3
0.3	1.0656	6.16	14.9
0.5	1.0458	4.38	13.2
0.8	1.0419	4.02	11.7
1.2	1.0279	2.71	10.3
1.6	1.0228	2.23	9.6
