## supplementary and_figure source data for "Democratizing three-dimensional surface phenotyping: an open structured-light platform reveals and removes the projection bias in biological imaging": Figure7_panelh_convention_sensitivity.csv

erosion_cells	incidence_cap_deg	rugosity	projection_error_pct
0	60	1.0936	8.56
0	70	1.1209	10.79
0	75	1.1308	11.57
0	80	1.1362	11.99
0	90	1.1869	15.75
1	60	1.0899	8.25
1	70	1.1162	10.41
1	75	1.126	11.19
1	80	1.1314	11.61
1	90	1.1762	14.98
2	60	1.0871	8.01
2	70	1.1108	9.98
2	75	1.1199	10.71
2	80	1.1251	11.12
2	90	1.1682	14.4
3	60	1.0851	7.85
3	70	1.1067	9.64
3	75	1.1144	10.27
3	80	1.1194	10.67
3	90	1.1596	13.77
5	60	1.0813	7.52
5	70	1.0993	9.03
5	75	1.1064	9.62
5	80	1.1112	10.01
5	90	1.1452	12.68
