## supplementary and_figure source data for "Democratizing three-dimensional surface phenotyping: an open structured-light platform reveals and removes the projection bias in biological imaging": Figure7_panelij_apparent_area_per_viewing_direction.csv

direction_x	direction_y	direction_z	offset_from_acquisition_axis_deg	apparent_area_fraction	apparent_rugosity
0.00936	-0.02406	0.99967	1.479	0.8837	1.1316
-0.0401	0.01978	0.999	2.563	0.88732	1.127
0.05541	0.01613	0.99833	3.308	0.87994	1.1364
-0.03545	-0.05835	0.99767	3.915	0.88451	1.1306
-0.01505	0.07592	0.997	4.439	0.88473	1.1303
0.06896	-0.05064	0.99633	4.908	0.8761	1.1414
-0.09245	-0.01004	0.99567	5.336	0.88756	1.1267
0.06593	0.07502	0.995	5.732	0.87724	1.1399
0.0022	-0.10628	0.99433	6.102	0.87811	1.1388
-0.0776	0.08127	0.99367	6.452	0.88627	1.1283
0.11785	-0.00789	0.993	6.783	0.87042	1.1489
-0.09651	-0.07721	0.99233	7.099	0.88378	1.1315
0.01981	0.1273	0.99167	7.402	0.87841	1.1384
0.07417	-0.11144	0.991	7.693	0.87	1.1494
-0.13467	0.03323	0.99033	7.973	0.88654	1.128
0.12586	0.0687	0.98967	8.244	0.86819	1.1518
-0.04786	-0.13996	0.989	8.506	0.87635	1.1411
-0.06101	0.13955	0.98833	8.761	0.88136	1.1346
0.14315	-0.06342	0.98767	9.008	0.86299	1.1588
-0.15233	-0.05126	0.987	9.249	0.88342	1.132
0.07965	0.14423	0.98633	9.483	0.86976	1.1497
0.03962	-0.16399	0.98567	9.713	0.86684	1.1536
-0.14318	0.0963	0.985	9.936	0.88348	1.1319
0.17435	0.02627	0.98433	10.155	0.85934	1.1637
-0.11313	-0.14	0.98367	10.37	0.87623	1.1413
-0.01138	0.18325	0.983	10.58	0.87387	1.1443
0.13472	-0.12989	0.98233	10.786	0.85776	1.1658
-0.19054	0.00487	0.98167	10.988	0.88233	1.1334
0.14636	0.12735	0.981	11.187	0.86006	1.1627
-0.02227	-0.19609	0.98033	11.382	0.86594	1.1548
-0.11797	0.16229	0.97967	11.574	0.87808	1.1388
0.19977	-0.04062	0.979	11.763	0.85171	1.1741
-0.17747	-0.10662	0.97833	11.949	0.8766	1.1408
0.05972	0.2015	0.97767	12.132	0.86445	1.1568
0.09342	-0.19169	0.977	12.312	0.85491	1.1697
-0.20119	0.07935	0.97633	12.49	0.87961	1.1369
0.20474	0.07846	0.97567	12.666	0.8504	1.1759
-0.09929	-0.19879	0.975	12.839	0.8666	1.1539
-0.06186	0.21644	0.97433	13.009	0.87031	1.149
0.19426	-0.11931	0.97367	13.178	0.84607	1.1819
-0.22661	-0.04378	0.973	13.344	0.87639	1.141
0.13919	0.1876	0.97233	13.509	0.8539	1.1711
0.02438	-0.23509	0.97167	13.672	0.85433	1.1705
-0.17882	0.15869	0.971	13.832	0.87464	1.1433
0.24174	0.00382	0.97033	13.991	0.84183	1.1879
-0.17761	-0.16794	0.96967	14.148	0.86791	1.1522
0.01771	0.24643	0.969	14.304	0.86049	1.1621
0.15501	-0.19571	0.96833	14.457	0.84284	1.1865
-0.24904	0.04001	0.96767	14.61	0.87465	1.1433
0.21278	0.14012	0.967	14.76	0.8432	1.186
-0.06286	-0.2495	0.96633	14.91	0.85552	1.1689
-0.12336	0.22863	0.96567	15.057	0.86718	1.1532
0.24773	-0.08606	0.965	15.204	0.83519	1.1973
-0.24304	-0.10484	0.96433	15.349	0.86886	1.1509
0.10938	0.24369	0.96367	15.492	0.84926	1.1775
0.08471	-0.25584	0.963	15.635	0.84206	1.1876
-0.23735	0.13259	0.96233	15.776	0.87066	1.1486
0.26686	0.0631	0.96167	15.916	0.83338	1.1999
-0.15546	-0.22872	0.961	16.054	0.85767	1.1659
-0.0402	0.27594	0.96033	16.192	0.85739	1.1663
0.21781	-0.17776	0.95967	16.328	0.83104	1.2033
-0.28294	-0.01618	0.959	16.464	0.86843	1.1515
0.19927	0.20466	0.95833	16.598	0.83757	1.1939
-0.00876	-0.28775	0.95767	16.731	0.84341	1.1857
-0.18935	0.21976	0.957	16.863	0.86401	1.1574
0.29025	-0.0344	0.95633	16.994	0.82539	1.2115
-0.23902	-0.17196	0.95567	17.125	0.85978	1.1631
0.06052	0.29037	0.955	17.254	0.84582	1.1823
0.1526	-0.25683	0.95433	17.382	0.8296	1.2054
-0.28804	0.08691	0.95367	17.51	0.86581	1.155
0.27299	0.1314	0.953	17.636	0.82645	1.21
-0.11331	-0.28323	0.95233	17.762	0.84617	1.1818
-0.1085	0.28733	0.95167	17.887	0.85473	1.17
0.27593	-0.13951	0.951	18.01	0.81992	1.2196
-0.29966	-0.08407	0.95033	18.134	0.86081	1.1617
0.16524	0.26613	0.94967	18.256	0.83336	1.2
0.0583	-0.30984	0.949	18.377	0.83066	1.2039
-0.25388	0.19028	0.94833	18.498	0.86042	1.1622
0.31772	0.03138	0.94767	18.618	0.81693	1.2241
-0.21439	-0.23922	0.947	18.738	0.84933	1.1774
-0.00353	0.32317	0.94633	18.856	0.84324	1.1859
0.22223	-0.23734	0.94567	18.974	0.81735	1.2235
-0.32611	0.02504	0.945	19.091	0.85979	1.1631
0.25889	0.20301	0.94433	19.207	0.82103	1.218
-0.05408	-0.32645	0.94367	19.323	0.83368	1.1995
-0.18167	0.27883	0.943	19.438	0.8521	1.1736
0.32413	-0.08335	0.94233	19.553	0.80984	1.2348
-0.29696	-0.15837	0.94167	19.667	0.85174	1.1741
0.11261	0.31912	0.941	19.78	0.83034	1.2043
0.13325	-0.31308	0.94033	19.892	0.81766	1.223
-0.31141	0.14161	0.93967	20.004	0.85602	1.1682
0.32701	0.1065	0.939	20.116	0.80994	1.2347
-0.17008	-0.301	0.93833	20.226	0.83768	1.1938
-0.07832	0.3386	0.93767	20.337	0.84112	1.1889
0.28795	-0.19778	0.937	20.446	0.80575	1.2411
-0.34769	-0.04892	0.93633	20.555	0.85241	1.1731
0.22446	0.2723	0.93567	20.664	0.81702	1.224
0.01852	-0.35416	0.935	20.772	0.82046	1.2188
-0.25414	0.24987	0.93433	20.879	0.84909	1.1777
0.35792	-0.01264	0.93367	20.986	0.80105	1.2484
-0.27378	-0.23358	0.933	21.093	0.8414	1.1885
0.04431	0.35888	0.93233	21.198	0.82819	1.2074
0.21074	-0.29595	0.93167	21.304	0.80483	1.2425
-0.35697	0.07623	0.931	21.409	0.85049	1.1758
0.31617	0.18578	0.93033	21.513	0.80445	1.2431
-0.10814	-0.35217	0.92967	21.617	0.82494	1.2122
-0.15888	0.33424	0.929	21.721	0.83909	1.1918
0.34447	-0.13977	0.92833	21.824	0.79514	1.2576
-0.34997	-0.13021	0.92767	21.926	0.84365	1.1853
0.17086	0.33388	0.927	22.028	0.81424	1.2281
0.09999	-0.36319	0.92633	22.13	0.80688	1.2393
-0.32045	0.20114	0.92567	22.231	0.84534	1.183
0.37375	0.06844	0.925	22.332	0.79374	1.2599
-0.23034	-0.30422	0.92433	22.432	0.82979	1.2051
-0.0358	0.38152	0.92367	22.532	0.8266	1.2098
0.2853	-0.25821	0.923	22.631	0.79258	1.2617
-0.38639	-0.00233	0.92233	22.73	0.8436	1.1854
0.2845	0.2638	0.92167	22.829	0.8004	1.2494
-0.03172	-0.38827	0.921	22.927	0.81134	1.2325
-0.23985	0.30896	0.92033	23.025	0.83677	1.1951
0.3871	-0.06607	0.91967	23.123	0.78581	1.2726
-0.33137	-0.21361	0.919	23.22	0.83362	1.1996
0.10045	0.38285	0.91833	23.316	0.81242	1.2309
0.18526	-0.35152	0.91767	23.413	0.79337	1.2604
-0.3755	0.13457	0.917	23.509	0.84048	1.1898
0.3692	0.15501	0.91633	23.604	0.78796	1.2691
-0.16816	-0.36507	0.91567	23.699	0.81698	1.224
-0.12307	0.38423	0.915	23.794	0.82517	1.2119
0.3516	-0.20093	0.91433	23.889	0.78129	1.2799
-0.39645	-0.08967	0.91367	23.983	0.83535	1.1971
0.23261	0.33515	0.913	24.077	0.79768	1.2536
0.05507	-0.40573	0.91233	24.17	0.79721	1.2544
-0.31581	0.26292	0.91167	24.263	0.83375	1.1994
0.41194	0.01952	0.911	24.356	0.77797	1.2854
-0.2916	-0.2937	0.91033	24.449	0.82224	1.2162
0.01668	0.415	0.90967	24.541	0.81128	1.2326
0.26897	-0.31839	0.909	24.632	0.78039	1.2814
-0.41484	0.05327	0.90833	24.724	0.83428	1.1986
0.34306	0.24177	0.90767	24.815	0.7837	1.276
-0.08995	-0.41141	0.907	24.906	0.80312	1.2451
-0.2123	0.36536	0.90633	24.997	0.82354	1.2143
0.4047	-0.12643	0.90567	25.087	0.77127	1.2966
-0.3851	-0.18075	0.905	25.177	0.8258	1.2109
0.1624	0.39472	0.90433	25.266	0.79606	1.2562
0.14736	-0.40208	0.90367	25.356	0.783	1.2771
-0.38151	0.19759	0.903	25.445	0.82969	1.2053
0.41613	0.11238	0.90233	25.534	0.77171	1.2958
-0.23168	-0.36513	0.90167	25.622	0.80951	1.2353
-0.07606	0.4271	0.901	25.71	0.8104	1.234
0.34568	-0.2644	0.90033	25.798	0.76832	1.3015
-0.43486	-0.03867	0.89967	25.886	0.82671	1.2096
0.29546	0.32327	0.899	25.973	0.78085	1.2807
0.00051	-0.43931	0.89833	26.06	0.78853	1.2682
-0.29805	0.3246	0.89767	26.147	0.8213	1.2176
0.44038	-0.03814	0.897	26.234	0.76275	1.3111
-0.35156	-0.27018	0.89633	26.32	0.81485	1.2272
0.07696	0.43802	0.89567	26.406	0.79525	1.2575
0.23985	-0.37609	0.895	26.492	0.76919	1.3001
-0.4322	0.11565	0.89433	26.577	0.8243	1.2131
0.39799	0.20728	0.89367	26.662	0.76704	1.3037
-0.1539	-0.42293	0.893	26.747	0.79558	1.2569
-0.17271	0.41703	0.89233	26.832	0.80946	1.2354
0.41024	-0.1914	0.89167	26.917	0.7575	1.3201
-0.43304	-0.13637	0.891	27.001	0.8178	1.2228
0.22784	0.3942	0.89033	27.085	0.77924	1.2833
0.09856	-0.44585	0.88967	27.169	0.77368	1.2925
-0.3749	0.26292	0.889	27.252	0.81808	1.2224
0.45532	0.05954	0.88833	27.335	0.75585	1.323
-0.29635	-0.35245	0.88767	27.419	0.80242	1.2462
-0.01961	0.46135	0.887	27.501	0.79487	1.2581
0.327	-0.32785	0.88633	27.584	0.75627	1.3223
-0.46385	0.02091	0.88567	27.666	0.81756	1.2232
0.35713	0.29872	0.885	27.748	0.76391	1.3091
-0.06172	-0.46276	0.88433	27.83	0.78072	1.2809
-0.2678	0.38395	0.88367	27.912	0.80803	1.2376
0.45805	-0.10249	0.883	27.994	0.74818	1.3366
-0.40807	-0.23446	0.88233	28.075	0.80743	1.2385
0.1429	0.44971	0.88167	28.156	0.77863	1.2843
0.19893	-0.42926	0.881	28.237	0.75905	1.3174
-0.43779	0.18263	0.88033	28.317	0.8136	1.2291
0.44734	0.16148	0.87967	28.398	0.7506	1.3323
-0.22135	-0.42233	0.879	28.478	0.78858	1.2681
-0.12238	0.46212	0.87833	28.558	0.79456	1.2586
0.40343	-0.25874	0.87767	28.638	0.74456	1.3431
-0.47345	-0.08193	0.877	28.717	0.80943	1.2354
0.29451	0.38119	0.87633	28.797	0.76215	1.3121
0.04043	-0.48122	0.87567	28.876	0.76531	1.3067
-0.35576	0.32835	0.875	28.955	0.80569	1.2412
0.48532	-0.00181	0.87433	29.034	0.74052	1.3504
-0.35997	-0.3273	0.87367	29.112	0.79549	1.2571
0.04445	0.48569	0.873	29.191	0.77863	1.2843
0.29602	-0.38911	0.87233	29.269	0.74516	1.342
-0.48229	0.08716	0.87167	29.347	0.80776	1.238
0.4155	0.26214	0.871	29.425	0.747	1.3387
-0.12962	-0.4751	0.87033	29.503	0.77358	1.2927
-0.22589	0.43892	0.86967	29.58	0.79392	1.2596
0.46415	-0.17147	0.869	29.657	0.73434	1.3618
-0.45916	-0.18753	0.86833	29.734	0.79979	1.2503
0.21239	0.44949	0.86767	29.811	0.76158	1.3131
0.14736	-0.47602	0.867	29.888	0.74994	1.3334
-0.43121	0.25204	0.86633	29.965	0.80215	1.2466
0.48934	0.10567	0.86567	30.041	0.73456	1.3614
-0.29011	-0.4094	0.865	30.117	0.78197	1.2788
-0.06277	0.49899	0.86433	30.193	0.77887	1.2839
0.38422	-0.32628	0.86367	30.269	0.73249	1.3652
-0.50485	-0.01899	0.863	30.345	0.80053	1.2492
0.36024	0.35582	0.86233	30.42	0.74494	1.3424
-0.02533	-0.50684	0.86167	30.496	0.75783	1.3196
-0.32441	0.39171	0.861	30.571	0.79248	1.2619
0.50492	-0.06985	0.86033	30.646	0.7258	1.3778
-0.42042	-0.2902	0.85967	30.721	0.78851	1.2682
0.11423	0.49907	0.859	30.796	0.76181	1.3127
0.25344	-0.44613	0.85833	30.87	0.73511	1.3603
-0.48929	0.15811	0.85767	30.944	0.79727	1.2543
0.4686	0.21439	0.857	31.019	0.73032	1.3693
-0.20114	-0.47564	0.85633	31.093	0.76704	1.3037
-0.17334	0.48763	0.85567	31.167	0.77895	1.2838
0.45818	-0.24299	0.855	31.24	0.7213	1.3864
-0.50305	-0.1306	0.85433	31.314	0.79176	1.263
0.28331	0.43702	0.85367	31.387	0.74425	1.3436
0.08648	-0.5147	0.853	31.461	0.74179	1.3481
-0.4123	0.32177	0.85233	31.534	0.78993	1.2659
0.52245	0.04132	0.85167	31.607	0.71905	1.3907
-0.35806	-0.38417	0.851	31.679	0.77552	1.2895
0.00453	0.52622	0.85033	31.752	0.76247	1.3115
0.35284	-0.39188	0.84967	31.825	0.72135	1.3863
-0.52595	0.05072	0.849	31.897	0.79101	1.2642
0.42294	0.31852	0.84833	31.969	0.72776	1.3741
-0.0969	-0.5216	0.84767	32.041	0.75106	1.3314
-0.28145	0.45097	0.847	32.113	0.77843	1.2846
0.51318	-0.1427	0.84633	32.185	0.71179	1.4049
-0.47574	-0.24191	0.84567	32.257	0.7813	1.2799
0.18776	0.50072	0.845	32.328	0.74458	1.343
0.20018	-0.49702	0.84433	32.399	0.7261	1.3772
-0.48428	0.23172	0.84367	32.471	0.78603	1.2722
0.51462	0.15657	0.843	32.542	0.71404	1.4005
-0.27424	-0.46397	0.84233	32.613	0.76088	1.3143
-0.11141	0.52838	0.84167	32.683	0.7632	1.3103
0.43991	-0.31496	0.841	32.754	0.70912	1.4102
-0.53815	-0.06503	0.84033	32.825	0.78322	1.2768
0.35356	0.41226	0.83967	32.895	0.72678	1.3759
0.0178	-0.54384	0.839	32.965	0.73456	1.3614
-0.3812	0.38972	0.83833	33.035	0.77688	1.2872
0.54536	-0.02992	0.83767	33.105	0.70413	1.4202
-0.42313	-0.34697	0.837	33.175	0.76901	1.3004
0.07778	0.54268	0.83633	33.245	0.7455	1.3414
0.3098	-0.45353	0.83567	33.315	0.71128	1.4059
-0.53577	0.12538	0.835	33.384	0.78078	1.2808
0.48064	0.26995	0.83433	33.454	0.7108	1.4069
-0.17237	-0.52468	0.83367	33.523	0.74493	1.3424
-0.22772	0.50423	0.833	33.592	0.76351	1.3097
0.50944	-0.21838	0.83233	33.661	0.69856	1.4315
-0.5241	-0.18343	0.83167	33.73	0.77371	1.2925
0.26302	0.49016	0.831	33.798	0.72705	1.3754
0.1374	-0.54006	0.83033	33.867	0.71807	1.3926
-0.46695	0.30596	0.82967	33.935	0.77402	1.292
0.55196	0.08998	0.829	34.004	0.6983	1.4321
-0.34683	-0.43997	0.82833	34.072	0.75492	1.3246
-0.04152	0.55968	0.82767	34.14	0.74671	1.3392
0.40939	-0.38532	0.827	34.208	0.69786	1.433
-0.56313	0.00759	0.82633	34.276	0.77401	1.292
0.42109	0.37544	0.82567	34.344	0.7093	1.4098
-0.05699	-0.56225	0.825	34.412	0.72811	1.3734
-0.33835	0.45386	0.82433	34.479	0.76297	1.3107
0.55702	-0.10629	0.82367	34.546	0.68987	1.4495
-0.48336	-0.29839	0.823	34.614	0.76227	1.3119
0.15511	0.54746	0.82233	34.681	0.72813	1.3734
0.25586	-0.50931	0.82167	34.748	0.70227	1.424
-0.5336	0.20306	0.821	34.815	0.76979	1.2991
0.53151	0.21106	0.82033	34.882	0.69425	1.4404
-0.24977	-0.51552	0.81967	34.949	0.73921	1.3528
-0.16433	0.54976	0.819	35.015	0.74777	1.3373
0.49334	-0.29486	0.81833	35.082	0.68618	1.4573
-0.56388	-0.11602	0.81767	35.148	0.76557	1.3062
0.33797	0.46721	0.817	35.214	0.70935	1.4097
0.0665	-0.57374	0.81633	35.281	0.71101	1.4065
-0.4373	0.37876	0.81567	35.347	0.7612	1.3137
0.57924	0.01613	0.815	35.413	0.68313	1.4638
-0.41689	-0.40382	0.81433	35.479	0.74891	1.3353
0.03468	0.5803	0.81367	35.544	0.72966	1.3705
0.367	-0.45204	0.813	35.61	0.68764	1.4542
-0.57688	0.08555	0.81233	35.675	0.7641	1.3087
0.48393	0.32711	0.81167	35.741	0.69205	1.445
-0.13609	-0.569	0.811	35.806	0.72233	1.3844
-0.28445	0.5123	0.81033	35.871	0.74817	1.3366
0.55667	-0.1859	0.80967	35.937	0.67638	1.4785
-0.53688	-0.23932	0.809	36.002	0.75518	1.3242
0.23459	0.53997	0.80833	36.067	0.71046	1.4075
0.19207	-0.55748	0.80767	36.131	0.69426	1.4404
-0.519	0.28177	0.807	36.196	0.75803	1.3192
0.57391	0.14303	0.80633	36.261	0.67826	1.4744
-0.32706	-0.49389	0.80567	36.325	0.73372	1.3629
-0.09259	0.586	0.805	36.39	0.73128	1.3675
0.46482	-0.37012	0.80433	36.454	0.67471	1.4821
-0.59366	-0.04113	0.80367	36.518	0.75677	1.3214
0.41058	0.43199	0.803	36.582	0.69161	1.4459
-0.01096	-0.59678	0.80233	36.646	0.70477	1.4189
-0.39563	0.44812	0.80167	36.71	0.7475	1.3378
0.59531	-0.06328	0.801	36.774	0.66862	1.4956
-0.48243	-0.356	0.80033	36.838	0.74269	1.3464
0.11542	0.58925	0.79967	36.902	0.71218	1.4041
0.31338	-0.51322	0.799	36.965	0.67851	1.4738
-0.5786	0.16699	0.79833	37.029	0.75341	1.3273
0.54023	0.2681	0.79767	37.092	0.67522	1.481
-0.21757	-0.56343	0.797	37.155	0.71701	1.3947
-0.22048	0.56324	0.79633	37.219	0.73252	1.3652
0.54383	-0.26677	0.79567	37.282	0.66372	1.5067
-0.58204	-0.17089	0.795	37.345	0.74754	1.3377
0.3142	0.51992	0.79433	37.408	0.69258	1.4439
0.11969	-0.59646	0.79367	37.471	0.68725	1.4551
-0.49186	0.35947	0.793	37.533	0.74542	1.3415
0.60637	0.06728	0.79233	37.596	0.66284	1.5087
-0.40224	-0.45986	0.79167	37.658	0.72822	1.3732
-0.01405	0.61165	0.791	37.721	0.71419	1.4002
0.42412	-0.44215	0.79033	37.783	0.66428	1.5054
-0.61226	0.03959	0.78967	37.846	0.74721	1.3383
0.47887	0.38492	0.789	37.908	0.6741	1.4835
-0.09322	-0.60814	0.78833	37.97	0.69928	1.43
-0.34253	0.51211	0.78767	38.032	0.73289	1.3645
0.59932	-0.14644	0.787	38.094	0.65483	1.5271
-0.54158	-0.29727	0.78633	38.156	0.73614	1.3584
0.19882	0.58583	0.78567	38.218	0.69438	1.4401
0.24946	-0.56705	0.785	38.279	0.67043	1.4916
-0.56775	0.24996	0.78433	38.341	0.74191	1.3479
0.58828	0.19947	0.78367	38.402	0.65895	1.5176
-0.29944	-0.5452	0.783	38.464	0.71197	1.4045
-0.14768	0.6051	0.78233	38.525	0.71608	1.3965
0.51833	-0.34689	0.78167	38.587	0.65198	1.5338
-0.61735	-0.09446	0.781	38.648	0.73921	1.3528
0.39193	0.48731	0.78033	38.709	0.67465	1.4823
0.04024	-0.6249	0.77967	38.77	0.68117	1.4681
-0.45238	0.43418	0.779	38.831	0.73197	1.3662
0.62768	-0.01459	0.77833	38.892	0.64803	1.5431
-0.47331	-0.41378	0.77767	38.953	0.72254	1.384
0.06959	0.62564	0.777	39.013	0.69664	1.4355
0.37179	-0.509	0.77633	39.074	0.65493	1.5269
-0.61877	0.12435	0.77567	39.134	0.73686	1.3571
0.54096	0.32671	0.775	39.195	0.65702	1.522
-0.17843	-0.6071	0.77433	39.255	0.69433	1.4402
-0.27888	0.56892	0.77367	39.316	0.71738	1.394
0.59069	-0.23141	0.773	39.376	0.64185	1.558
-0.59263	-0.22866	0.77233	39.436	0.72907	1.3716
0.28289	0.56965	0.77167	39.496	0.67638	1.4785
0.17642	-0.61191	0.771	39.556	0.66338	1.5074
-0.54412	0.33245	0.77033	39.616	0.7296	1.3706
0.62657	0.12256	0.76967	39.676	0.64322	1.5547
-0.3797	-0.51426	0.769	39.736	0.70698	1.4145
-0.06748	0.63648	0.76833	39.796	0.69901	1.4306
0.4803	-0.42427	0.76767	39.855	0.64122	1.5595
-0.64154	-0.01161	0.767	39.915	0.73008	1.3697
0.46579	0.44246	0.76633	39.974	0.65693	1.5222
-0.04464	-0.64169	0.76567	40.034	0.67589	1.4795
-0.40103	0.50393	0.765	40.093	0.71762	1.3935
0.63689	-0.10081	0.76433	40.152	0.63394	1.5774
-0.53838	-0.35631	0.76367	40.211	0.71658	1.3955
0.15649	0.62717	0.763	40.271	0.67877	1.4733
0.30863	-0.56885	0.76233	40.33	0.64668	1.5464
-0.61257	0.21123	0.76167	40.389	0.7257	1.378
0.5951	0.25834	0.761	40.448	0.64044	1.5614
-0.26462	-0.59319	0.76033	40.506	0.68973	1.4499
-0.20582	0.61688	0.75967	40.565	0.70106	1.4264
0.56914	-0.31622	0.759	40.624	0.62977	1.5879
-0.63403	-0.15146	0.75833	40.683	0.7213	1.3864
0.36563	0.5406	0.75767	40.741	0.65833	1.519
0.09568	-0.64637	0.757	40.8	0.65739	1.5212
-0.50777	0.41247	0.75633	40.858	0.71639	1.3959
0.6538	0.03889	0.75567	40.916	0.62811	1.5921
-0.45635	-0.47087	0.755	40.975	0.70184	1.4248
0.01846	0.65623	0.75433	41.033	0.68145	1.4675
0.43017	-0.49693	0.75367	41.091	0.63162	1.5832
-0.65362	0.07593	0.753	41.149	0.72014	1.3886
0.53387	0.38597	0.75233	41.207	0.63963	1.5634
-0.13309	-0.64597	0.75167	41.265	0.67124	1.4898
-0.3386	0.56688	0.751	41.323	0.70232	1.4239
0.63332	-0.18949	0.75033	41.381	0.62063	1.6113
-0.59567	-0.2884	0.74967	41.438	0.71014	1.4082
0.24469	0.61573	0.749	41.496	0.66069	1.5136
0.23576	-0.62001	0.74833	41.554	0.63949	1.5637
-0.59332	0.29826	0.74767	41.611	0.71367	1.4012
0.63969	0.18106	0.747	41.669	0.62435	1.6017
-0.34978	-0.56625	0.74633	41.726	0.68523	1.4594
-0.12472	0.65454	0.74567	41.784	0.68405	1.4619
0.5347	-0.39884	0.745	41.841	0.61863	1.6165
-0.66442	-0.06717	0.74433	41.898	0.71268	1.4032
0.44505	0.49889	0.74367	41.955	0.64048	1.5613
0.00884	-0.66923	0.743	42.012	0.65228	1.5331
-0.45909	0.48804	0.74233	42.069	0.7023	1.4239
0.66892	-0.04981	0.74167	42.126	0.61372	1.6294
-0.52746	-0.41557	0.741	42.183	0.69649	1.4358
0.10834	0.66345	0.74033	42.24	0.66355	1.507
0.36867	-0.563	0.73967	42.297	0.62311	1.6048
-0.65286	0.16629	0.739	42.354	0.7093	1.4098
0.59437	0.31873	0.73833	42.41	0.62277	1.6057
-0.22321	-0.6372	0.73767	42.467	0.66704	1.4992
-0.26612	0.6213	0.737	42.524	0.68614	1.4574
0.61657	-0.27866	0.73633	42.58	0.60815	1.6443
-0.64356	-0.21124	0.73567	42.636	0.70297	1.4225
0.33221	0.59111	0.735	42.693	0.64259	1.5562
0.15449	-0.66097	0.73433	42.749	0.6335	1.5785
-0.561	0.38343	0.73367	42.805	0.70077	1.427
0.67337	0.09632	0.733	42.862	0.60884	1.6425
-0.43192	-0.52644	0.73233	42.918	0.68064	1.4692
-0.03716	0.68065	0.73167	42.974	0.66654	1.5003
0.48768	-0.47729	0.731	43.03	0.60863	1.643
-0.68272	0.02254	0.73033	43.086	0.70319	1.4221
0.51918	0.44502	0.72967	43.142	0.623	1.6051
-0.08231	-0.67955	0.729	43.197	0.64787	1.5435
-0.39875	0.55725	0.72833	43.253	0.68728	1.455
0.67114	-0.1417	0.72767	43.309	0.60007	1.6665
-0.5912	-0.34922	0.727	43.365	0.6907	1.4478
0.20024	0.65753	0.72633	43.42	0.64546	1.5493
0.29681	-0.62074	0.72567	43.476	0.61571	1.6241
-0.63881	0.25748	0.725	43.531	0.69763	1.4334
0.64562	0.2419	0.72433	43.587	0.60632	1.6493
-0.31298	-0.6151	0.72367	43.642	0.66301	1.5083
-0.1849	0.66564	0.723	43.697	0.66926	1.4942
0.58657	-0.3663	0.72233	43.753	0.59661	1.6761
-0.68063	-0.12625	0.72167	43.808	0.69495	1.4389
0.41701	0.55341	0.721	43.863	0.62466	1.6009
0.0664	-0.69044	0.72033	43.918	0.62849	1.5911
-0.51586	0.46472	0.71967	43.973	0.68697	1.4557
0.69499	0.00579	0.719	44.028	0.59412	1.6832
-0.50905	-0.4742	0.71833	44.083	0.67588	1.4795
0.0551	0.6942	0.71767	44.138	0.64866	1.5416
0.42872	-0.54964	0.717	44.193	0.5998	1.6672
-0.68808	0.11581	0.71633	44.247	0.69279	1.4434
0.58617	0.37977	0.71567	44.302	0.60592	1.6504
-0.17586	-0.67664	0.715	44.357	0.64397	1.5529
-0.32771	0.61833	0.71433	44.411	0.67131	1.4896
0.65996	-0.2348	0.71367	44.466	0.58722	1.7029
-0.64587	-0.27293	0.713	44.52	0.68419	1.4616
0.29217	0.63814	0.71233	44.575	0.62734	1.594
0.21583	-0.66854	0.71167	44.629	0.6096	1.6404
-0.61133	0.3475	0.711	44.684	0.68504	1.4598
0.68617	0.15686	0.71033	44.738	0.59039	1.6938
-0.40038	-0.57971	0.70967	44.792	0.65895	1.5176
-0.09645	0.69858	0.709	44.846	0.65183	1.5341
0.54352	-0.45039	0.70833	44.901	0.58613	1.7061
-0.70568	-0.03507	0.70767	44.955	0.68599	1.4577
0.49712	0.50301	0.707	45.009	0.60708	1.6472
-0.0268	-0.70737	0.70633	45.063	0.62428	1.6018
-0.45849	0.54021	0.70567	45.117	0.67221	1.4876
0.70364	-0.08871	0.705	45.17	0.58014	1.7237
-0.5793	-0.41027	0.70433	45.224	0.67074	1.4909
0.15017	0.69448	0.70367	45.278	0.6306	1.5858
0.35872	-0.61409	0.703	45.332	0.59214	1.6888
-0.67995	0.2107	0.70233	45.385	0.68144	1.4675
0.64429	0.30422	0.70167	45.439	0.58918	1.6973
-0.26983	-0.66014	0.701	45.493	0.64037	1.5616
-0.24718	0.66965	0.70033	45.546	0.65459	1.5277
0.63519	-0.32711	0.69967	45.6	0.57522	1.7385
-0.68996	-0.18803	0.699	45.653	0.67682	1.4775
0.38209	0.60526	0.69833	45.707	0.60935	1.6411
0.12722	-0.70504	0.69767	45.76	0.60461	1.654
-0.57057	0.43433	0.697	45.813	0.67157	1.489
0.71475	0.06522	0.69633	45.866	0.57519	1.7385
-0.48342	-0.53137	0.69567	45.92	0.65479	1.5272
-0.00248	0.71901	0.695	45.973	0.63403	1.5772
0.48795	-0.52897	0.69433	46.026	0.57689	1.7334
-0.71775	0.06049	0.69367	46.079	0.67609	1.4791
0.57062	0.44062	0.693	46.132	0.58983	1.6954
-0.12323	-0.71098	0.69233	46.185	0.62063	1.6113
-0.38974	0.60803	0.69167	46.238	0.65651	1.5232
0.69872	-0.18524	0.691	46.291	0.56694	1.7639
-0.64091	-0.33568	0.69033	46.343	0.66492	1.5039
0.24605	0.68104	0.68967	46.396	0.61247	1.6327
0.27885	-0.66897	0.689	46.449	0.58578	1.7071
-0.65807	0.30518	0.68833	46.502	0.66924	1.4942
0.69199	0.21968	0.68767	46.554	0.57287	1.7456
-0.36218	-0.62997	0.687	46.607	0.63681	1.5703
-0.15862	0.70978	0.68633	46.659	0.63728	1.5692
0.59692	-0.41659	0.68567	46.712	0.56423	1.7723
-0.72217	-0.09612	0.685	46.764	0.66849	1.4959
0.46798	0.55918	0.68433	46.817	0.59175	1.6899
0.03267	-0.72906	0.68367	46.869	0.60052	1.6652
-0.51701	0.51596	0.683	46.921	0.65713	1.5218
0.73037	-0.03124	0.68233	46.974	0.56085	1.783
-0.56014	-0.47072	0.68167	47.026	0.65029	1.5378
0.09514	0.72608	0.681	47.078	0.61603	1.6233
0.42066	-0.60016	0.68033	47.13	0.56888	1.7578
-0.71619	0.15852	0.67967	47.182	0.66518	1.5033
0.63571	0.3672	0.679	47.234	0.57288	1.7456
-0.2209	-0.70076	0.67833	47.286	0.61737	1.6198
-0.31073	0.66649	0.67767	47.338	0.64001	1.5625
0.6799	-0.28179	0.677	47.39	0.55454	1.8033
-0.69226	-0.2517	0.67633	47.442	0.65824	1.5192
0.34071	0.65375	0.67567	47.494	0.59448	1.6821
0.19053	-0.71279	0.675	47.546	0.58071	1.722
-0.62249	0.39722	0.67433	47.598	0.6561	1.5242
0.72792	0.12769	0.67367	47.649	0.55717	1.7948
-0.45086	-0.58634	0.673	47.701	0.63321	1.5793
-0.06367	0.73751	0.67233	47.753	0.61961	1.6139
0.54557	-0.50122	0.67167	47.804	0.55448	1.8035
-0.74146	0.00106	0.671	47.856	0.65915	1.5171
0.54789	0.50048	0.67033	47.907	0.57443	1.7409
-0.06598	-0.73973	0.66967	47.959	0.59707	1.6748
-0.45139	0.5905	0.669	48.01	0.64174	1.5583
0.73231	-0.13061	0.66833	48.061	0.54729	1.8272
-0.62871	-0.39868	0.66767	48.113	0.64518	1.55
0.19444	0.71924	0.667	48.164	0.59797	1.6723
0.34273	-0.66222	0.66633	48.215	0.56221	1.7787
-0.7006	0.25699	0.66567	48.267	0.65333	1.5306
0.69075	0.28398	0.665	48.318	0.55627	1.7977
-0.31776	-0.67653	0.66433	48.369	0.61426	1.628
-0.22286	0.71406	0.66367	48.42	0.62287	1.6055
0.64718	-0.37629	0.663	48.471	0.54304	1.8415
-0.73196	-0.15983	0.66233	48.522	0.65057	1.5371
0.4321	0.61277	0.66167	48.573	0.57686	1.7335
0.09537	-0.7443	0.661	48.624	0.57668	1.7341
-0.57354	0.48478	0.66033	48.675	0.64201	1.5576
0.75096	0.02998	0.65967	48.726	0.54231	1.844
-0.5339	-0.52979	0.659	48.776	0.62936	1.5889
0.03584	0.75187	0.65833	48.827	0.60171	1.6619
0.48183	-0.57906	0.65767	48.878	0.54604	1.8314
-0.74701	0.10159	0.657	48.929	0.64873	1.5415
0.61993	0.43002	0.65633	48.979	0.55733	1.7943
-0.16677	-0.7364	0.65567	49.03	0.59412	1.6832
-0.37475	0.65615	0.655	49.08	0.62547	1.5988
0.7201	-0.23086	0.65433	49.131	0.53452	1.8708
-0.68745	-0.31643	0.65367	49.181	0.63923	1.5644
0.29338	0.69823	0.653	49.232	0.58001	1.7241
0.25551	-0.71357	0.65233	49.282	0.55695	1.7955
-0.67092	0.35384	0.65167	49.333	0.64055	1.5612
0.73428	0.19244	0.651	49.383	0.54018	1.8512
-0.41176	-0.63838	0.65033	49.433	0.61117	1.6362
-0.1277	0.74942	0.64967	49.484	0.60535	1.6519
0.60083	-0.46669	0.649	49.534	0.53269	1.8773
-0.75885	-0.06178	0.64833	49.584	0.64187	1.5579
0.5182	0.55856	0.64767	49.634	0.55958	1.7871
-0.00481	-0.76247	0.647	49.684	0.57341	1.744
-0.51188	0.56589	0.64633	49.734	0.62695	1.595
0.76026	-0.07155	0.64567	49.784	0.52833	1.8927
-0.60937	-0.46113	0.645	49.834	0.62496	1.6001
0.13795	0.7522	0.64433	49.884	0.58375	1.7131
0.40668	-0.64831	0.64367	49.934	0.539	1.8553
-0.73834	0.20348	0.643	49.984	0.63734	1.569
0.68238	0.34896	0.64233	50.034	0.5405	1.8501
-0.26764	-0.71877	0.64167	50.084	0.5914	1.6909
-0.28838	0.7113	0.641	50.134	0.60857	1.6432
0.69363	-0.32993	0.64033	50.183	0.52259	1.9135
-0.73486	-0.22542	0.63967	50.233	0.63228	1.5816
0.38987	0.66308	0.639	50.283	0.56239	1.7781
0.16054	-0.75283	0.63833	50.332	0.55286	1.8088
-0.62736	0.44699	0.63767	50.382	0.62684	1.5953
0.76508	0.09424	0.637	50.432	0.52475	1.9057
-0.50084	-0.58672	0.63633	50.481	0.60795	1.6449
-0.02703	0.77149	0.63567	50.531	0.58756	1.702
0.54145	-0.551	0.635	50.58	0.52374	1.9094
-0.77199	0.04057	0.63433	50.629	0.63205	1.5822
0.59707	0.4919	0.63367	50.679	0.54242	1.8436
-0.10806	-0.76657	0.633	50.728	0.57069	1.7523
-0.43844	0.63869	0.63233	50.778	0.61099	1.6367
0.75525	-0.17491	0.63167	50.827	0.51517	1.9411
-0.67552	-0.38146	0.631	50.876	0.61978	1.6135
0.24061	0.7381	0.63033	50.925	0.56586	1.7672
0.32138	-0.70727	0.62967	50.974	0.53341	1.8747
-0.71523	0.30464	0.629	51.024	0.62491	1.6002
0.73368	0.25868	0.62833	51.073	0.52412	1.908
-0.36651	-0.68681	0.62767	51.122	0.58877	1.6985
-0.19381	0.75452	0.627	51.171	0.59123	1.6914
0.65304	-0.42574	0.62633	51.22	0.51166	1.9544
-0.76964	-0.12728	0.62567	51.269	0.62423	1.602
0.48186	0.61416	0.625	51.318	0.54513	1.8344
0.05959	-0.77888	0.62433	51.367	0.54969	1.8192
-0.57045	0.53444	0.62367	51.416	0.61213	1.6336
0.78217	-0.00875	0.623	51.464	0.51013	1.9603
-0.58305	-0.52226	0.62233	51.513	0.60426	1.6549
0.0772	0.77947	0.62167	51.562	0.56974	1.7552
0.46992	-0.62733	0.621	51.611	0.51625	1.937
-0.77077	0.14524	0.62033	51.66	0.62115	1.6099
0.6669	0.41383	0.61967	51.708	0.52545	1.9031
-0.21236	-0.75614	0.619	51.757	0.5683	1.7596
-0.35441	0.70147	0.61833	51.805	0.59433	1.6826
0.73566	-0.27802	0.61767	51.854	0.50283	1.9887
-0.73074	-0.29212	0.617	51.903	0.61361	1.6297
0.34173	0.70948	0.61633	51.951	0.54827	1.8239
0.22742	-0.75448	0.61567	52.0	0.52919	1.8897
-0.67778	0.40298	0.615	52.048	0.61158	1.6351
0.77249	0.1608	0.61433	52.097	0.50826	1.9675
-0.4613	-0.6408	0.61367	52.145	0.58608	1.7062
-0.09277	0.78462	0.613	52.193	0.57359	1.7434
0.5988	-0.51623	0.61233	52.242	0.5021	1.9916
-0.79076	-0.02385	0.61167	52.29	0.61505	1.6259
0.56734	0.55209	0.611	52.338	0.52805	1.8938
-0.04543	-0.79084	0.61033	52.386	0.5472	1.8275
-0.50103	0.61423	0.60967	52.435	0.59651	1.6764
0.78486	-0.11455	0.609	52.483	0.4965	2.0141
-0.65653	-0.44598	0.60833	52.531	0.59987	1.667
0.18296	0.77283	0.60767	52.579	0.55197	1.8117
0.38738	-0.69389	0.607	52.627	0.51023	1.9599
-0.75484	0.25015	0.60633	52.675	0.60919	1.6415
0.72603	0.32565	0.60567	52.723	0.50887	1.9652
-0.31558	-0.73101	0.605	52.771	0.56608	1.7665
-0.26126	0.75268	0.60433	52.819	0.5772	1.7325
0.70151	-0.37877	0.60367	52.867	0.49141	2.035
-0.77362	-0.1947	0.603	52.915	0.6063	1.6494
0.4392	0.66656	0.60233	52.963	0.53105	1.883
0.12648	-0.78867	0.60167	53.011	0.52602	1.9011
-0.62639	0.49642	0.601	53.058	0.5973	1.6742
0.79771	0.05712	0.60033	53.106	0.49299	2.0285
-0.54997	-0.58132	0.59967	53.154	0.58307	1.7151
0.01286	0.80065	0.599	53.202	0.55589	1.7989
0.53168	-0.59943	0.59833	53.249	0.49405	2.0241
-0.79745	0.08291	0.59767	53.297	0.60472	1.6536
0.64442	0.47783	0.597	53.345	0.51104	1.9568
-0.1525	-0.78812	0.59633	53.392	0.54509	1.8345
-0.42018	0.68457	0.59567	53.44	0.58012	1.7238
0.77272	-0.22109	0.595	53.487	0.48375	2.0672
-0.71956	-0.35916	0.59433	53.535	0.59453	1.682
0.28815	0.75135	0.59367	53.582	0.53444	1.8711
0.29524	-0.74912	0.593	53.63	0.50574	1.9773
-0.72417	0.35316	0.59233	53.677	0.59625	1.6772
0.77301	0.22889	0.59167	53.725	0.4927	2.0296
-0.41563	-0.69136	0.591	53.772	0.56388	1.7734
-0.16063	0.79101	0.59033	53.819	0.55976	1.7865
0.65316	-0.47505	0.58967	53.867	0.48124	2.0779
-0.803	-0.09097	0.589	53.914	0.59778	1.6729
0.53097	0.60986	0.58833	53.961	0.51406	1.9453
0.02044	-0.80884	0.58767	54.008	0.52365	1.9097
-0.56178	0.58296	0.587	54.056	0.58203	1.7181
0.8085	-0.05041	0.58633	54.103	0.47865	2.0892
-0.63059	-0.50927	0.58567	54.15	0.57949	1.7257
0.12104	0.80195	0.585	54.197	0.53827	1.8578
0.45272	-0.67349	0.58433	54.244	0.48757	2.051
-0.78923	0.19092	0.58367	54.291	0.5933	1.6855
0.71133	0.39257	0.583	54.338	0.49434	2.0229
-0.25949	-0.77042	0.58233	54.385	0.54323	1.8409
-0.32927	0.74381	0.58167	54.432	0.56322	1.7755
0.74566	-0.32623	0.581	54.479	0.47192	2.119
-0.77064	-0.26329	0.58033	54.526	0.58802	1.7006
0.39063	0.71512	0.57967	54.573	0.51729	1.9332
0.19513	-0.79163	0.579	54.62	0.5025	1.9901
-0.67902	0.45218	0.57833	54.667	0.58238	1.7171
0.8066	0.12532	0.57767	54.713	0.477	2.0964
-0.5104	-0.63762	0.577	54.76	0.5615	1.7809
-0.05439	0.8154	0.57633	54.807	0.54223	1.8442
0.59124	-0.56484	0.57567	54.854	0.47259	2.116
-0.81797	0.01713	0.575	54.9	0.58806	1.7005
0.61507	0.54021	0.57433	54.947	0.49714	2.0115
-0.08868	-0.81427	0.57367	54.994	0.52184	1.9163
-0.48492	0.6607	0.573	55.04	0.56593	1.767
0.80432	-0.15971	0.57233	55.087	0.46541	2.1487
-0.70136	-0.42579	0.57167	55.133	0.575	1.7391
0.22967	0.78817	0.571	55.18	0.52083	1.92
0.36325	-0.73673	0.57033	55.227	0.4827	2.0717
-0.76593	0.29804	0.56967	55.273	0.58082	1.7217
0.76653	0.29779	0.569	55.319	0.478	2.092
-0.36427	-0.73777	0.56833	55.366	0.54146	1.8469
-0.22989	0.79051	0.56767	55.412	0.54603	1.8314
0.70389	-0.42785	0.567	55.459	0.46123	2.1681
-0.80848	-0.16008	0.56633	55.505	0.58026	1.7234
0.48829	0.66453	0.56567	55.551	0.5004	1.9984
0.08888	-0.82029	0.565	55.598	0.50018	1.9993
-0.61998	0.54512	0.56433	55.644	0.56755	1.762
0.82583	0.01684	0.56367	55.69	0.46197	2.1646
-0.59789	-0.57057	0.563	55.736	0.55864	1.7901
0.05548	0.82505	0.56233	55.783	0.52476	1.9056
0.51668	-0.64619	0.56167	55.829	0.46551	2.1482
-0.81793	0.12754	0.561	55.875	0.57718	1.7326
0.68964	0.45871	0.56033	55.921	0.48043	2.0815
-0.19877	-0.80453	0.55967	55.967	0.52033	1.9219
-0.39709	0.7279	0.559	56.013	0.54928	1.8206
0.78492	-0.26864	0.55833	56.059	0.4532	2.2065
-0.76065	-0.3323	0.55767	56.105	0.56937	1.7563
0.3366	0.75925	0.557	56.151	0.50377	1.985
0.26481	-0.78764	0.55633	56.197	0.47925	2.0866
-0.72769	0.40212	0.55567	56.243	0.56739	1.7625
0.80864	0.19514	0.555	56.289	0.46203	2.1643
-0.46469	-0.69049	0.55433	56.335	0.53963	1.8531
-0.12383	0.82348	0.55367	56.381	0.5287	1.8914
0.64791	-0.52384	0.553	56.427	0.452	2.2124
-0.83204	-0.05142	0.55233	56.473	0.5712	1.7507
0.57909	0.60027	0.55167	56.519	0.48362	2.0677
-0.02154	-0.83423	0.551	56.564	0.49856	2.0058
-0.54792	0.63002	0.55033	56.61	0.55176	1.8124
0.83002	-0.09449	0.54967	56.656	0.44799	2.2322
-0.67621	-0.49126	0.549	56.702	0.55499	1.8018
0.16687	0.81944	0.54833	56.747	0.50745	1.9707
0.43071	-0.71732	0.54767	56.793	0.46016	2.1732
-0.80255	0.23812	0.547	56.839	0.56524	1.7691
0.75302	0.36673	0.54633	56.884	0.46404	2.155
-0.30769	-0.77947	0.54567	56.93	0.51897	1.9269
-0.2998	0.783	0.545	56.975	0.53233	1.8785
0.75036	-0.37504	0.54433	57.021	0.44206	2.2621
-0.80705	-0.23043	0.54367	57.066	0.56244	1.778
0.43966	0.71544	0.543	57.112	0.48704	2.0532
0.15916	-0.82495	0.54233	57.157	0.47689	2.0969
-0.67495	0.50104	0.54167	57.203	0.55298	1.8084
0.83656	0.08652	0.541	57.248	0.44658	2.2393
-0.5587	-0.6292	0.54033	57.294	0.53743	1.8607
-0.01306	0.84178	0.53967	57.339	0.51142	1.9554
0.57854	-0.61219	0.539	57.384	0.44428	2.2508
-0.84055	0.06064	0.53833	57.43	0.56088	1.7829
0.66109	0.52333	0.53767	57.475	0.46704	2.1412
-0.13403	-0.83287	0.537	57.52	0.49738	2.0105
-0.464	0.70502	0.53633	57.566	0.53534	1.868
0.81878	-0.20654	0.53567	57.611	0.43528	2.2974
-0.74363	-0.40098	0.535	57.656	0.55026	1.8173
0.27761	0.79839	0.53433	57.701	0.49046	2.0389
0.33477	-0.77661	0.53367	57.746	0.45644	2.1908
-0.77183	0.34669	0.533	57.792	0.55229	1.8106
0.80371	0.26585	0.53233	57.837	0.44795	2.2324
-0.41325	-0.73929	0.53167	57.882	0.51758	1.9321
-0.19476	0.82469	0.531	57.927	0.51521	1.9409
0.70103	-0.47677	0.53033	57.972	0.43227	2.3134
-0.83938	-0.12204	0.52967	58.017	0.55414	1.8046
0.53676	0.6573	0.529	58.062	0.47042	2.1258
0.04824	-0.84767	0.52833	58.107	0.47539	2.1036
-0.60846	0.59275	0.52767	58.152	0.53761	1.8601
0.84946	-0.02608	0.527	58.197	0.43189	2.3154
-0.6443	-0.55484	0.52633	58.242	0.53457	1.8707
0.10034	0.84475	0.52567	58.287	0.49428	2.0232
0.49687	-0.69101	0.525	58.332	0.43834	2.2814
-0.83355	0.17398	0.52433	58.377	0.54948	1.8199
0.73251	0.43498	0.52367	58.421	0.45071	2.2187
-0.24642	-0.81593	0.523	58.466	0.49645	2.0143
-0.36963	0.76847	0.52233	58.511	0.51862	1.9282
0.79202	-0.31712	0.52167	58.556	0.42376	2.3598
-0.7986	-0.30131	0.521	58.601	0.54426	1.8373
0.38551	0.76199	0.52033	58.645	0.47392	2.1101
0.23056	-0.82267	0.51967	58.69	0.45394	2.2029
-0.72606	0.45108	0.519	58.735	0.53835	1.8575
0.84047	0.15791	0.51833	58.779	0.43225	2.3135
-0.51332	-0.68449	0.51767	58.824	0.51598	1.9381
-0.0839	0.85186	0.517	58.869	0.49816	2.0074
0.63759	-0.57173	0.51633	58.913	0.42397	2.3587
-0.85674	-0.00911	0.51567	58.958	0.54448	1.8366
0.62587	0.58571	0.515	59.003	0.45402	2.2026
-0.06588	-0.85506	0.51433	59.047	0.47447	2.1076
-0.52925	0.67531	0.51367	59.092	0.52142	1.9178
0.84681	-0.14052	0.513	59.136	0.4184	2.3901
-0.71966	-0.46862	0.51233	59.181	0.5307	1.8843
0.21421	0.83205	0.51167	59.225	0.47739	2.0947
0.40428	-0.75858	0.511	59.27	0.43419	2.3031
-0.81089	0.2864	0.51033	59.314	0.53708	1.8619
0.79174	0.33672	0.50967	59.358	0.4346	2.301
-0.35652	-0.78346	0.509	59.403	0.49552	2.0181
-0.26646	0.8189	0.50833	59.447	0.50175	1.993
0.74998	-0.42404	0.50767	59.491	0.41344	2.4187
-0.83983	-0.19402	0.507	59.536	0.53683	1.8628
0.48842	0.71068	0.50633	59.58	0.45754	2.1856
0.11996	-0.85435	0.50567	59.624	0.4524	2.2104
-0.66586	0.54918	0.505	59.669	0.52341	1.9106
0.86234	0.04485	0.50433	59.713	0.41718	2.397
-0.60584	-0.61586	0.50367	59.757	0.51382	1.9462
0.03074	0.86374	0.503	59.801	0.48129	2.0777
0.56103	-0.65795	0.50233	59.846	0.41738	2.3959
-0.85851	0.10623	0.50167	59.89	0.53358	1.8741
0.70511	0.50181	0.501	59.934	0.43788	2.2837
-0.18104	-0.84669	0.50033	59.978	0.47393	2.11
