## supplementary and_figure source data for "Democratizing three-dimensional surface phenotyping: an open structured-light platform reveals and removes the projection bias in biological imaging": SuppFigure1_periodic_modulation.csv

sweep	setting	period_mm	wavevector_angle_deg	amplitude_um	phase_deg	robust_residual_um
exposure	4	7.98	71.46	50.73	90.13	158.7
exposure	25	8.125	71.19	54.31	93.49	144.6
exposure	75	7.517	72.65	37.24	74.99	157.9
exposure	150	7.517	72.65	8.79	64.86	200.1
feature	20	8.196	71.02	55.19	108.1	144.8
feature	50	8.266	70.85	55.09	138.2	143.8
feature	150	8.196	71.02	33.38	115.89	166.9
feature	300	11.641	117.51	5.61	70.95	210.3
