## supplementary and_figure source data for "Democratizing three-dimensional surface phenotyping: an open structured-light platform reveals and removes the projection bias in biological imaging": SuppFigure3_panelc_incidence_distribution.csv

state	incidence_bin_centre_deg	share_of_surface_pct
fresh	5.0	10.64
fresh	15.0	19.309
fresh	25.0	13.255
fresh	35.0	7.217
fresh	45.0	4.681
fresh	55.0	2.856
fresh	65.0	2.347
fresh	75.0	2.113
fresh	85.0	2.089
desiccated	5.0	1.554
desiccated	15.0	3.482
desiccated	25.0	6.221
desiccated	35.0	8.472
desiccated	45.0	10.324
desiccated	55.0	10.001
desiccated	65.0	9.422
desiccated	75.0	8.055
desiccated	85.0	6.417
