## supplementary and_figure source data for "Democratizing three-dimensional surface phenotyping: an open structured-light platform reveals and removes the projection bias in biological imaging": SuppFigure3_panelf_slope_distribution.csv

state	slope_bin_centre_deg	count
fresh	0.5	1693
fresh	1.5	1212
fresh	2.5	1971
fresh	3.5	2760
fresh	4.5	3555
fresh	5.5	4308
fresh	6.5	4863
fresh	7.5	5592
fresh	8.5	5985
fresh	9.5	6431
fresh	10.5	6808
fresh	11.5	7019
fresh	12.5	7289
fresh	13.5	7374
fresh	14.5	7400
fresh	15.5	7429
fresh	16.5	7356
fresh	17.5	7250
fresh	18.5	7090
fresh	19.5	6812
fresh	20.5	6687
fresh	21.5	6360
fresh	22.5	5935
fresh	23.5	5873
fresh	24.5	5504
fresh	25.5	5375
fresh	26.5	4968
fresh	27.5	4822
fresh	28.5	4532
fresh	29.5	4244
fresh	30.5	3864
fresh	31.5	3695
fresh	32.5	3385
fresh	33.5	3062
fresh	34.5	2881
fresh	35.5	2696
fresh	36.5	2441
fresh	37.5	2182
fresh	38.5	1939
fresh	39.5	1751
fresh	40.5	1615
fresh	41.5	1369
fresh	42.5	1245
fresh	43.5	1124
fresh	44.5	942
fresh	45.5	818
fresh	46.5	666
fresh	47.5	639
fresh	48.5	531
fresh	49.5	486
fresh	50.5	417
fresh	51.5	339
fresh	52.5	300
fresh	53.5	253
fresh	54.5	180
fresh	55.5	156
fresh	56.5	149
fresh	57.5	104
fresh	58.5	91
fresh	59.5	96
fresh	60.5	81
fresh	61.5	43
fresh	62.5	47
fresh	63.5	34
fresh	64.5	27
fresh	65.5	30
fresh	66.5	29
fresh	67.5	30
fresh	68.5	41
fresh	69.5	40
fresh	70.5	32
fresh	71.5	32
fresh	72.5	43
fresh	73.5	43
fresh	74.5	40
fresh	75.5	47
fresh	76.5	57
fresh	77.5	66
fresh	78.5	96
fresh	79.5	126
fresh	80.5	126
fresh	81.5	134
fresh	82.5	235
fresh	83.5	222
fresh	84.5	328
fresh	85.5	346
fresh	86.5	324
fresh	87.5	365
fresh	88.5	235
fresh	89.5	0
desiccated	0.5	327
desiccated	1.5	9
desiccated	2.5	8
desiccated	3.5	24
desiccated	4.5	36
desiccated	5.5	58
desiccated	6.5	58
desiccated	7.5	65
desiccated	8.5	70
desiccated	9.5	87
desiccated	10.5	83
desiccated	11.5	155
desiccated	12.5	146
desiccated	13.5	151
desiccated	14.5	202
desiccated	15.5	223
desiccated	16.5	221
desiccated	17.5	254
desiccated	18.5	267
desiccated	19.5	363
desiccated	20.5	340
desiccated	21.5	353
desiccated	22.5	396
desiccated	23.5	478
desiccated	24.5	453
desiccated	25.5	507
desiccated	26.5	501
desiccated	27.5	552
desiccated	28.5	605
desiccated	29.5	681
desiccated	30.5	696
desiccated	31.5	684
desiccated	32.5	790
desiccated	33.5	793
desiccated	34.5	913
desiccated	35.5	927
desiccated	36.5	909
desiccated	37.5	945
desiccated	38.5	958
desiccated	39.5	906
desiccated	40.5	957
desiccated	41.5	1004
desiccated	42.5	1009
desiccated	43.5	1058
desiccated	44.5	1068
desiccated	45.5	1153
desiccated	46.5	1147
desiccated	47.5	1128
desiccated	48.5	1152
desiccated	49.5	1157
desiccated	50.5	1274
desiccated	51.5	1258
desiccated	52.5	1272
desiccated	53.5	1189
desiccated	54.5	1213
desiccated	55.5	1155
desiccated	56.5	1114
desiccated	57.5	1012
desiccated	58.5	969
desiccated	59.5	960
desiccated	60.5	977
desiccated	61.5	957
desiccated	62.5	957
desiccated	63.5	904
desiccated	64.5	916
desiccated	65.5	904
desiccated	66.5	921
desiccated	67.5	957
desiccated	68.5	863
desiccated	69.5	930
desiccated	70.5	941
desiccated	71.5	932
desiccated	72.5	907
desiccated	73.5	875
desiccated	74.5	917
desiccated	75.5	899
desiccated	76.5	866
desiccated	77.5	897
desiccated	78.5	798
desiccated	79.5	793
desiccated	80.5	759
desiccated	81.5	733
desiccated	82.5	607
desiccated	83.5	564
desiccated	84.5	478
desiccated	85.5	299
desiccated	86.5	180
desiccated	87.5	126
desiccated	88.5	191
desiccated	89.5	167
