## supplementary and_figure source data for "Democratizing three-dimensional surface phenotyping: an open structured-light platform reveals and removes the projection bias in biological imaging": SuppFigure6_caudal_annuli_per_segment.csv

animal	boot_sd_mm	excess_db	geno	n_points	relief_rms_um	session	spacing_mm	strip_mm	view
81803	0.23363484187492722	17.399209736588638	ko	32552	539.6409328256378	231214_60weekagain_huebnermaus___1right	1.5590602778036127	62.56	15
81803	0.29594246548653225	7.924884448832422	ko	26189	754.7710195360462	231214_60weekagain_huebnermaus___1right	0.919307358587288	65.2	16
81803	0.5497859805210725	12.594115464650502	ko	22776	1082.88049550226	231214_60weekagain_huebnermaus___1right	0.4396323452007495	54.160000000000004	17
81803	0.2022111689862521	17.841602972424667	ko	30475	659.4235740119279	231214_60weekagain_huebnermaus___1right	1.5822028250542204	62.88	18
81804	0.20141738591404154	16.43848989668213	ko	54281	293.7325902708822	ply	1.088318090434869	104.4	15
81804	0.21521135308882244	15.671920531905014	ko	51792	3498.0400660275627	ply	1.3226374763464817	94.8	16
81814	0.11596845422049952	17.169844665840372	wt	69756	1237.4200147609797	231218_60weekagain_huebnermaus___2right	1.4966940249724408	116.0	15
81814	0.45611829325143144	10.638858705472709	wt	44875	1019.5314279958312	231218_60weekagain_huebnermaus___2right	0.3394108519544863	110.32000000000001	16
81814	0.21720920411874758	14.851448036068636	wt	70734	3624.5976479860883	231218_60weekagain_huebnermaus___2right	1.2556295717590849	127.04	18
81815	0.12395807220442652	18.78882228807274	wt	84017	533.3558409343696	231218_60weekagain_huebnermaus___2left	1.3824477079333235	137.12	15
81815	0.3495520567514888	10.924470927320813	wt	62900	475.18043473443413	231218_60weekagain_huebnermaus___2left	0.8767280517510208	121.60000000000001	16
81815	0.3000483425137771	19.006851728442086	wt	42985	112.34176166510592	231218_60weekagain_huebnermaus___2left	1.4279013238615021	84.72	17
