## supplementary and_figure source data for "Democratizing three-dimensional surface phenotyping: an open structured-light platform reveals and removes the projection bias in biological imaging": SuppFigure7_paneld_boundary_sensitivity.csv

animal	view	boundary_displacement_mm	change_in_angle_deg
81804	15	-4.0	2.733
81804	15	-3.0	2.136
81804	15	-2.0	1.442
81804	15	-1.0	0.75
81804	15	0.0	0.0
81804	15	1.0	-0.744
81804	15	2.0	-1.536
81804	15	3.0	-2.38
81804	15	4.0	-3.216
81804	16	-4.0	-4.108
81804	16	-3.0	-3.206
81804	16	-2.0	-2.216
81804	16	-1.0	-1.093
81804	16	0.0	0.0
81804	16	1.0	1.238
81804	16	2.0	2.617
81804	16	3.0	4.148
81804	16	4.0	5.725
81804	18	-4.0	-1.321
81804	18	-3.0	-0.754
81804	18	-2.0	-0.15
81804	18	-1.0	0.176
81804	18	0.0	0.0
81804	18	1.0	-0.976
81804	18	2.0	-2.02
81804	18	3.0	-4.091
81804	18	4.0	-5.684
81804	19	-4.0	-2.159
81804	19	-3.0	-1.405
81804	19	-2.0	-1.474
81804	19	-1.0	-1.185
81804	19	0.0	0.0
81804	19	1.0	0.635
81804	19	2.0	1.177
81804	19	3.0	1.39
81804	19	4.0	1.781
81804	20	-4.0	-11.892
81804	20	-3.0	-8.371
81804	20	-2.0	-5.417
81804	20	-1.0	-2.561
81804	20	0.0	0.0
81804	20	1.0	2.669
81804	20	2.0	5.073
81804	20	3.0	6.907
81804	20	4.0	8.49
81803	15	-4.0	-3.364
81803	15	-3.0	-2.056
81803	15	-2.0	-1.356
81803	15	-1.0	-0.319
81803	15	0.0	0.0
81803	15	1.0	0.243
81803	15	2.0	1.418
81803	15	3.0	2.668
81803	15	4.0	3.256
81803	17	-4.0	-2.958
81803	17	-3.0	-2.293
81803	17	-2.0	-1.686
81803	17	-1.0	-0.849
81803	17	0.0	0.0
81803	17	1.0	0.696
81803	17	2.0	1.375
81803	17	3.0	1.966
81803	17	4.0	2.259
81803	18	-4.0	-2.6
81803	18	-3.0	-1.481
81803	18	-2.0	-0.758
81803	18	-1.0	-0.324
81803	18	0.0	0.0
81803	18	1.0	0.157
81803	18	2.0	0.291
81803	18	3.0	0.462
81803	18	4.0	0.935
81803	19	-4.0	-4.442
81803	19	-3.0	-3.604
81803	19	-2.0	-2.565
81803	19	-1.0	-1.343
81803	19	0.0	0.0
81803	19	1.0	1.484
81803	19	2.0	3.159
81803	19	3.0	5.051
81803	19	4.0	6.794
81803	20	-4.0	-19.221
81803	20	-3.0	-14.541
81803	20	-2.0	-9.526
81803	20	-1.0	-4.48
81803	20	0.0	0.0
81803	20	1.0	4.885
81803	20	2.0	8.062
81803	20	3.0	9.358
81803	20	4.0	11.537
81815	15	-4.0	-10.79
81815	15	-3.0	-7.283
81815	15	-2.0	-4.044
81815	15	-1.0	-1.659
81815	15	0.0	0.0
81815	15	1.0	0.729
81815	15	2.0	0.92
81815	15	3.0	1.116
81815	15	4.0	2.234
81815	16	-4.0	0.722
81815	16	-3.0	0.709
81815	16	-2.0	0.608
81815	16	-1.0	0.356
81815	16	0.0	0.0
81815	16	1.0	-0.757
81815	16	2.0	-2.604
81815	16	3.0	-4.658
81815	16	4.0	-6.133
81814	15	-4.0	-14.011
81814	15	-3.0	-10.217
81814	15	-2.0	-6.349
81814	15	-1.0	-2.985
81814	15	0.0	0.0
81814	15	1.0	2.55
81814	15	2.0	4.35
81814	15	3.0	5.851
81814	15	4.0	7.002
81814	16	-4.0	5.442
81814	16	-3.0	3.64
81814	16	-2.0	2.043
81814	16	-1.0	0.702
81814	16	0.0	0.0
81814	16	1.0	-0.505
81814	16	2.0	-1.431
81814	16	3.0	-2.624
81814	16	4.0	-3.896
