## supplementary and_figure source data for "Democratizing three-dimensional surface phenotyping: an open structured-light platform reveals and removes the projection bias in biological imaging": SuppFigure7_panele_limb_areas.csv

animal	view	genotype	projected_area_mm2	surface_area_mm2	rugosity
81803	15	ko	428.9	680.7	1.5872
81803	17	ko	1107.5	1597.2	1.4421
81803	18	ko	1460.6	1838.7	1.2589
81803	19	ko	2387.9	2960.0	1.2396
81803	20	ko	562.2	839.0	1.4925
81804	15	ko	1370.2	1689.5	1.233
81804	16	ko	2307.3	3066.9	1.3292
81804	18	ko	930.4	1354.0	1.4553
81804	19	ko	1861.1	2748.6	1.4768
81804	20	ko	2783.7	3562.7	1.2798
81814	15	wt	2720.7	3178.4	1.1682
81814	16	wt	1362.8	1711.7	1.256
81815	15	wt	496.2	606.2	1.2215
81815	16	wt	831.8	1097.9	1.32
