## supplementary and_figure source data for "Democratizing three-dimensional surface phenotyping: an open structured-light platform reveals and removes the projection bias in biological imaging": SuppFigure8_panele_halves.csv

region	projected_mm2	surface_mm2	rugosity	error_pct	median_incidence_deg	departure_rms_mm	departure_ptp_mm
left half	501.5	546.3	1.089	8.2	15.1	0.761	2.67
right half	501.7	583.4	1.163	14.0	23.2	0.607	2.61
