## supplementary and_figure source data for "Democratizing three-dimensional surface phenotyping: an open structured-light platform reveals and removes the projection bias in biological imaging": Supplementary_Data_4_lepidopteran_analysis.xlsx

### Sheet: README
sheet	contents	source file
headline_quantities	Figure 7. Point count, extent, projected and surface area, rugosity, projection error, median incidence and foreshortening, planarity and departure from a fitted plane.	assembled from the analysis output
area_accounting	Figure 7d. Projected against reconstructed surface area.	Figure7_paneld_area_accounting.csv
incidence_bands	Figure 7e. Share of the image and of the reconstructed surface contributed by each incidence band.	Figure7_panele_incidence_bands.csv
facing_vs_oblique	Figure 7f. Rugosity and areal roughness of the well-facing and oblique classes.	Figure7_panelf_facing_vs_oblique.csv
rugosity_vs_scale	Figure 7g. Rugosity and projection error against the scale at which the surface gradient is evaluated.	Figure7_panelg_rugosity_vs_scale.csv
convention_sensitivity	Figure 7h. Projection error across boundary erosion widths and incidence caps.	Figure7_panelh_convention_sensitivity.csv
apparent_area_by_direction	Figure 7i, j. Apparent area of the reconstructed surface for 750 viewing directions within 60 degrees of the acquisition axis.	Figure7_panelij_apparent_area_per_viewing_direction.csv
roughness_curvature_vs_scale	Figure 7k. Root-mean-square roughness and mean absolute curvature against evaluation scale.	Figure7_panelk_roughness_curvature_vs_scale.csv
halves_compared	Supplementary Figure 8e. Rugosity and departure from a fitted plane for the two halves of the specimen.	SuppFigure8_panele_halves.csv

### Sheet: headline_quantities
quantity	value
n_points	1496204
n_holder	112832
extent_mm	62.0 x 35.5 x 18.2
grid_mm	0.112
projected_area_mm2	1003.2
surface_area_mm2	1129.6
surface_area_uncapped_mm2	1180
rugosity	1.126
projection_error_pct	11.19
median_incidence_deg	18.9
median_foreshortening	1.057
error_range_pct	7.5 x 15.8
corr_median	0.9983
planarity	0.7197
departure_rms_mm	1.146
departure_ptp_mm	5.09

### Sheet: area_accounting
quantity	value_mm2
projected_area	1003.2
reconstructed_surface_area	1129.6
rugosity	1.126
projection_error_pct	11.19

### Sheet: incidence_bands
incidence_lo_deg	incidence_hi_deg	share_of_image_pct	share_of_surface_pct	mean_foreshortening
0	15	36.81	31.78	1.016
15	30	40.62	37.27	1.079
30	45	15.63	16.55	1.245
45	60	5.17	7.06	1.606
60	75	1.43	3.07	2.526
75	90	0.34	4.27	14.756

### Sheet: facing_vs_oblique
class	share_of_image_pct	projected_mm2	surface_mm2	rugosity	error_pct	Sq_um
facing	93.1	933.6	1010.1	1.082	7.6	110.1
oblique	6.6	66.2	119.6	1.806	44.6	393.5

### Sheet: rugosity_vs_scale
evaluation_scale_mm	rugosity	projection_error_pct	median_incidence_deg
0.056	1.1728	14.73	23.1
0.112	1.126	11.19	18.9
0.2	1.0885	8.13	16.3
0.3	1.0656	6.16	14.9
0.5	1.0458	4.38	13.2
0.8	1.0419	4.02	11.7
1.2	1.0279	2.71	10.3
1.6	1.0228	2.23	9.6

### Sheet: roughness_curvature_vs_scale
evaluation_scale_mm	Rq_um	mean_abs_curvature_per_mm
0.1	104.9	0.7533
0.2	171	0.3529
0.4	270	0.1468
0.8	388.6	0.0642
1.6	470.1	0.0265

### Sheet: halves_compared
region	projected_mm2	surface_mm2	rugosity	error_pct	median_incidence_deg	departure_rms_mm	departure_ptp_mm
left half	501.5	546.3	1.089	8.2	15.1	0.761	2.67
right half	501.7	583.4	1.163	14	23.2	0.607	2.61
